# Independent evolutionary trajectories of genomic repeats and non–repeat genome features in Actinomycetota

**DOI:** 10.64898/2026.06.01.729349

**Authors:** Chandana Gobattini, Uday Kumar Ammisetty, Bhargav Reddy Konkala, Akash Ajay

## Abstract

Genomic repeats, particularly simple sequence repeats, influence genome stability and gene regulation. While many genomic traits exhibit phylogenetic signal and pulsed evolution, repeat elements have rarely been examined in a comparative framework, and their evolutionary relationships with other genome features remain poorly understood. We contrasted the trait evolution of genomic repeats with non–repeat traits across diverse actinobacterial orders, testing for phylogenetic signal, evolutionary mode, and pulsed dynamics using time–calibrated, 16S rRNA, and whole–genome sequence (WGS) trees. Non–repeat traits consistently exhibited signs of punctuated evolution, with larger pulses in species–rich orders such as *Mycobacteriales* and Actinomycetales; repeats, by contrast, were evolutionarily labile, lacking phylogenetic signal and largely decoupled from other genomic traits. Bifidobacteriales was the sole exception, with repeats exhibiting phylogenetic signal only under the WGS tree. The WGS tree also recovered a stronger signal for genome–level traits, highlighting its utility in comparative analyses. Genome size evolution in Actinomycetota appears driven primarily by protein–coding gene expansion rather than repeat accumulation.
