## Supplementary Table 1 (ST2) for "Independent evolutionary trajectories of genomic repeats and non–repeat genome features in Actinomycetota"

### Sheet: Sheet1
Property	Taxon	Sample size	Mean	Standard deviation	SE	Lower limit (95% interval)	Upper limit (95% interval)	LSD group
Genome size	Acidimicrobiales	27	23294975	101000000	19528570	-15000000	61570972	a
Genome size	Bifidobacteriales	60	2266923	458826	59234.1	2150824	2383022	a
Genome size	Geodermatophilase	57	4787163	457594	60609.8	4668368	4905958	a
Gc%	Acidimicrobiales	27	64.1111	9.66092	1.85925	60.467	67.7552	cd
Gc%	Actinomycetales	115	61.9435	7.12752	0.664645	60.6408	63.2462	d
Gc%	Bifidobacteriales	120	59.0417	6.16052	0.562376	57.9394	60.1439	e
Gc%	Geodermatophilase	56	73.7589	2.11916	0.283184	73.2039	74.314	a
Gc%	Glycomycetales	29	69.3966	2.7851	0.51718	68.3829	70.4102	b
Gc%	Jiangellales	18	70.3611	2.55415	0.602019	69.1812	71.5411	ab
Gc%	Kineosporiales	26	73.7885	2.28111	0.447362	72.9116	74.6653	a
Gc%	Mycobacteriales	695	65.9935	3.88231	0.147265	65.7049	66.2822	bc
Gc%	Nakamuralles	11	70.3636	3.33235	1.00474	68.3943	72.3329	ab
Gene Count	Acidimicrobiales	23	5656.83	8014.22	1671.08	2381.51	8932.14	a
Gene Count	Actinomycetales	115	2184.4	429.227	40.0256	2105.95	2262.85	b
Gene Count	Bifidobacteriales	120	1913.52	359.961	32.8598	1849.11	1977.92	b
Gene Count	Geodermatophilase	57	4672.23	508.417	67.3415	4540.24	4804.22	a
Gene Count	Glycomycetales	29	5078.83	653.972	121.44	4840.81	5316.85	a
Gene Count	Jiangellales	18	6248.89	845.405	199.264	5858.33	6639.45	a
Gene Count	Kineosporiales	26	4913.65	1309.92	256.897	4410.14	5417.17	a
Gene Count	Mycobacteriales	695	4848.47	1847.59	70.0833	4711.1	4985.83	a
Gene Count	Nakamuralles	11	4393.36	740.316	223.214	3955.86	4830.86	a
Protein Coding Genes	Acidimicrobiales	23	5111.44	6057.68	1263.11	2635.73	7587.14	ab
Protein Coding Genes	Actinomycetales	115	2087.62	400.263	37.3247	2014.46	2160.77	c
Protein Coding Genes	Bifidobacteriales	120	1817.39	347.408	31.7139	1755.23	1879.55	c
Protein Coding Genes	Geodermatophilase	57	4540.6	436.169	57.772	4427.36	4653.83	b
Protein Coding Genes	Glycomycetales	29	4937.14	652.029	121.079	4699.82	5174.45	ab
Protein Coding Genes	Jiangellales	18	6063.94	784.34	184.871	5701.6	6426.29	a
Protein Coding Genes	Kineosporiales	26	4767.27	1299.75	254.901	4267.66	5266.88	ab
Protein Coding Genes	Mycobacteriales	695	4681.83	1812.05	68.7348	4547.11	4816.55	b
Protein Coding Genes	Nakamuralles	11	4272.36	727.328	219.298	3842.54	4702.19	b
Average Protein length	Actinomycetales	115	346.424	13.2261	1.23334	344.007	348.842	a
Average Protein length	Geodermatophilase	57	313.513	15.2817	2.02411	309.546	317.48	c
Average Protein length	Glycomycetales	29	322.152	7.15775	1.32916	319.547	324.757	b
Average Protein length	Jiangellales	18	329.161	10.2522	2.41646	324.425	333.897	b
Average Protein length	Kineosporiales	26	327.266	11.6472	2.28421	322.788	331.743	b
Average Protein length	Nakamuralles	11	334.586	7.15353	2.15687	330.358	338.813	ab
Average gene length	Acidimicrobiales	23	1080.47	627.424	130.827	824.048	1336.89	a
Average gene length	Actinomycetales	115	920.099	342.623	31.9498	857.478	982.721	ac
Average gene length	Bifidobacteriales	120	1059.9	32.4604	2.96322	1054.09	1065.71	ab
Average gene length	Geodermatophilase	57	929.285	44.7033	5.92109	917.68	940.891	abc
Average gene length	Glycomycetales	29	954.708	21.3908	3.97217	946.922	962.493	abc
Average gene length	Jiangellales	18	976.083	32.9185	7.75897	960.876	991.291	abc
Average gene length	Kineosporiales	26	967.398	39.5452	7.75545	952.197	982.598	abc
Average gene length	Mycobacteriales	694	1064.59	318.067	12.0737	1040.93	1088.25	a
Average gene length	Nakamuralles	11	991.857	21.7552	6.55943	979.001	1004.71	abc
No of stress genes	Acidimicrobiales	22	8.27273	4.63097	0.987326	6.33757	10.2079	cd
No of stress genes	Actinomycetales	114	4.46491	1.52373	0.142711	4.1852	4.74463	ef
No of stress genes	Bifidobacteriales	120	3.13333	0.986747	0.090077	2.95678	3.30988	f
No of stress genes	Geodermatophilase	57	14.0877	3.86505	0.511938	13.0843	15.0911	a
No of stress genes	Glycomycetales	29	7.13793	4.12937	0.766805	5.63499	8.64087	de
No of stress genes	Jiangellales	18	9.88889	3.04648	0.718062	8.48149	11.2963	bcd
No of stress genes	Kineosporiales	26	14.0385	4.38617	0.860198	12.3525	15.7244	ab
No of stress genes	Mycobacteriales	694	14.2305	5.56959	0.211419	13.8162	14.6449	a
No of stress genes	Nakamuralles	11	12.7273	6.57405	1.98215	8.84225	16.6123	abc
DNA binding	Acidimicrobiales	22	11.6818	7.60568	1.62154	8.50361	14.86	e
DNA binding	Actinomycetales	115	20.8435	9.44382	0.880641	19.1174	22.5695	d
DNA binding	Bifidobacteriales	120	29.8083	12.0756	1.10235	27.6477	31.9689	c
DNA binding	Geodermatophilase	57	22.7193	6.52401	0.864126	21.0256	24.413	d
DNA binding	Glycomycetales	29	49.1035	17.7187	3.29028	42.6545	55.5524	b
DNA binding	Jiangellales	18	79.3889	19.0082	4.48027	70.6076	88.1702	a
DNA binding	Kineosporiales	26	43.3846	14.2044	2.78572	37.9246	48.8446	b
DNA binding	Mycobacteriales	694	17.049	7.62187	0.289322	16.4819	17.6161	e
DNA binding	Nakamuralles	11	40.8182	12.9678	3.90994	33.1547	48.4817	b
No of Pseudogenes	Acidimicrobiales	23	80.8261	78.0528	16.2751	48.9268	112.725	abc
No of Pseudogenes	Actinomycetales	115	38.2957	58.6434	5.46853	27.5773	49.014	c
No of Pseudogenes	Bifidobacteriales	120	32.9583	19.201	1.7528	29.5228	36.3938	c
No of Pseudogenes	Geodermatophilase	57	68.9298	110.364	14.618	40.2785	97.5811	bc
No of Pseudogenes	Glycomycetales	29	84.8276	33.5815	6.23593	72.6052	97.05	ab
No of Pseudogenes	Jiangellales	18	130.722	134.587	31.7225	68.5461	192.898	a
No of Pseudogenes	Kineosporiales	26	87.1539	78.3325	15.3623	57.0438	117.264	ab
No of Pseudogenes	Nakamuralles	11	66.4545	39.7778	11.9935	42.9474	89.9617	bc
repeat containing genes	Acidimicrobiales	22	16.0454	22.6957	4.83873	6.56154	25.5294	bc
repeat containing genes	Actinomycetales	115	8.76522	5.69292	0.530867	7.72472	9.80572	c
repeat containing genes	Bifidobacteriales	120	8.46667	7.5581	0.689957	7.11435	9.81898	c
repeat containing genes	Geodermatophilase	57	15.2281	3.41748	0.452657	14.3409	16.1153	c
repeat containing genes	Glycomycetales	29	37.0345	11.1017	2.06154	32.9939	41.0751	a
repeat containing genes	Jiangellales	18	32.6111	8.02305	1.89105	28.9047	36.3176	a
repeat containing genes	Kineosporiales	26	23.3462	9.8344	1.92868	19.5659	27.1264	b
repeat containing genes	Mycobacteriales	694	14.2608	8.83305	0.335298	13.6036	14.918	c
repeat containing genes	Nakamuralles	11	16.9091	5.10793	1.5401	13.8905	19.9277	bc
Genes with Minus orientation	Acidimicrobiales	23	2028.3	603.683	125.877	1781.59	2275.02	b
Genes with Minus orientation	Actinomycetales	115	1097.22	230.946	21.5358	1055.01	1139.43	c
Genes with Minus orientation	Bifidobacteriales	120	963.967	202.341	18.4712	927.763	1000.17	c
Genes with Minus orientation	Geodermatophilase	57	2355.97	313.833	41.5682	2274.49	2437.44	b
Genes with Minus orientation	Glycomycetales	29	2519.1	339.233	62.994	2395.64	2642.57	ab
Genes with Minus orientation	Jiangellales	18	3124.72	467.818	110.266	2908.6	3340.84	a
Genes with Minus orientation	Kineosporiales	26	2449.04	685.888	134.514	2185.39	2712.68	ab
Genes with Minus orientation	Mycobacteriales	694	2421.67	934.941	35.4899	2352.11	2491.23	b
Genes with Minus orientation	Nakamuralles	11	2185.91	395.71	119.311	1952.06	2419.76	b
Genes with Plus orientation	Acidimicrobiales	23	2033.13	570.723	119.004	1799.88	2266.38	b
Genes with Plus orientation	Actinomycetales	115	1087.28	242.132	22.5789	1043.02	1131.53	c
Genes with Plus orientation	Bifidobacteriales	120	950.008	204.591	18.6765	913.402	986.614	c
Genes with Plus orientation	Geodermatophilase	57	2319.02	287.539	38.0855	2244.37	2393.66	b
Genes with Plus orientation	Glycomycetales	29	2559.72	366.139	67.9903	2426.46	2692.99	ab
Genes with Plus orientation	Jiangellales	18	3109.06	412.777	97.2926	2918.36	3299.75	a
Genes with Plus orientation	Kineosporiales	26	2460.54	650.146	127.504	2210.63	2710.45	ab
Genes with Plus orientation	Mycobacteriales	693	2412.84	938.183	35.6386	2342.99	2482.69	b
Genes with Plus orientation	Nakamuralles	11	2207.45	380.121	114.611	1982.82	2432.09	b
No of Aquaporin genes	Acidimicrobiales	22	1.36364	0.789542	0.168331	1.03371	1.69356	cde
No of Aquaporin genes	Actinomycetales	115	0.721739	0.642744	0.059936	0.604264	0.839214	e
No of Aquaporin genes	Bifidobacteriales	120	2.075	0.413278	0.037727	2.00106	2.14894	b
No of Aquaporin genes	Geodermatophilase	57	1.26316	0.856202	0.113407	1.04088	1.48544	cde
No of Aquaporin genes	Glycomycetales	29	1.17241	0.710582	0.131952	0.913789	1.43104	cde
No of Aquaporin genes	Jiangellales	18	3.5	0.857493	0.202113	3.10386	3.89614	a
No of Aquaporin genes	Kineosporiales	26	1.76923	0.815239	0.159882	1.45586	2.0826	bc
No of Aquaporin genes	Mycobacteriales	693	1.00433	1.05553	0.040096	0.92574	1.08292	de
No of Aquaporin genes	Nakamuralles	11	1.72727	0.467099	0.140836	1.45124	2.00331	bcd
Five_to_Ten	Acidimicrobiales	19	1.73684	1.93913	0.444867	0.864902	2.60878	a
Five_to_Ten	Bifidobacteriales	105	1.90476	3.71464	0.362512	1.19424	2.61529	a
Five_to_Ten	Mycobacteriales	193	1.32124	3.87707	0.279078	0.774251	1.86824	a
Ten_to_Fifty	Acidimicrobiales	19	335.684	365.817	83.9241	171.193	500.175	a
Ten_to_Fifty	Bifidobacteriales	105	74.6857	82.4705	8.0483	58.911	90.4604	c
Ten_to_Fifty	Mycobacteriales	193	194.057	224.171	16.1362	162.43	225.684	b
Fifty_to_Hundred	Acidimicrobiales	19	181.579	256.534	58.8528	66.2274	296.93	a
Fifty_to_Hundred	Bifidobacteriales	105	22.3905	30.4699	2.97356	16.5623	28.2186	c
Fifty_to_Hundred	Mycobacteriales	193	60.1814	76.5053	5.50697	49.3877	70.975	b
Hundred_and_More	Acidimicrobiales	19	49.0526	60.7687	13.9413	21.7277	76.3775	a
Hundred_and_More	Actinomycetales	37	26.3243	27.5833	4.53466	17.4364	35.2123	b
Hundred_and_More	Bifidobacteriales	105	8.71429	11.2717	1.10001	6.55827	10.8703	c
Hundred_and_More	Mycobacteriales	193	14.0518	17.1679	1.23577	11.6297	16.4739	c
total number of repeats	Acidimicrobiales	19	1	0	0	1	1	b
total number of repeats	Actinomycetales	115	109.035	255.506	23.8261	62.3356	155.734	a
total number of repeats	Bifidobacteriales	105	0.990476	0.09759	0.009524	0.97181	1.00914	b
total number of repeats	Geodermatophilase	18	0.888889	0.323381	0.076222	0.739495	1.03828	b
total number of repeats	Glycomycetales	7	0.857143	0.377964	0.142857	0.577143	1.13714	b
total number of repeats	Jiangellales	11	0.909091	0.301511	0.090909	0.730909	1.08727	b
total number of repeats	Kineosporiales	7	0.857143	0.377964	0.142857	0.577143	1.13714	b
total number of repeats	Mycobacteriales	193	0.963731	0.187446	0.013493	0.937285	0.990176	b
total number of repeats	Nakamuralles	7	0.857143	0.377964	0.142857	0.577143	1.13714	b
total length of repeats	Acidimicrobiales	19	2196930	2109306	483908	1248471	3145390	ab
total length of repeats	Actinomycetales	37	1716925	1224331	201279	1322419	2111431	ab
total length of repeats	Bifidobacteriales	105	987642	943370	92063.5	807198	1168086	b
total length of repeats	Geodermatophilase	18	1524843	2190244	516246	513002	2536685	ab
total length of repeats	Glycomycetales	7	532106	450466	170260	198396	865815	b
total length of repeats	Jiangellales	11	1036848	2256773	680443	-296820	2370516	ab
total length of repeats	Kineosporiales	7	427806	433668	163911	106540	749072	b
total length of repeats	Mycobacteriales	193	2342162	2311268	166369	2016079	2668244	a
total length of repeats	Nakamuralles	7	1443814	1955201	738997	-4619.3	2892247	ab
GC_Poor	Acidimicrobiales	19	6.94737	20.1314	4.61847	-2.10483	15.9996	ab
GC_Poor	Actinomycetales	37	10.7027	31.9086	5.24574	0.421047	20.9844	ab
GC_Poor	Bifidobacteriales	105	14.3143	33.9489	3.31307	7.82067	20.8079	a
GC_Poor	Geodermatophilase	18	0.055556	0.235702	0.055556	-0.05333	0.164444	b
GC_Poor	Mycobacteriales	192	2.55208	5.9216	0.427355	1.71447	3.3897	b
GC_Rich	Acidimicrobiales	19	552.421	673.839	154.589	249.426	855.416	a
GC_Rich	Actinomycetales	37	310.649	335.97	55.2331	202.392	418.906	ab
GC_Rich	Bifidobacteriales	105	77.3619	97.117	9.47765	58.7857	95.9381	c
GC_Rich	Geodermatophilase	18	573.722	857.374	202.085	177.636	969.809	a
GC_Rich	Mycobacteriales	193	259.01	307.184	22.1116	215.672	302.349	b
Sumation of values from mono to 100&more	Acidimicrobiales	27	399.741	617.74	118.884	166.728	632.754	a
Sumation of values from mono to 100&more	Bifidobacteriales	120	94.2333	114.414	10.4445	73.762	114.705	b
