## Supplementary Table 3 (ST3) for "Independent evolutionary trajectories of genomic repeats and non–repeat genome features in Actinomycetota"

### Sheet: Sheet1
Order	Tree	Trait	Valid_Species	Lambda	P_lambda	K	P_K
Mycobacteriales	Timetree	Gc%	377	0.987786	2.868e-106	0.00023671	0.001001
Mycobacteriales	Timetree	Gene Count	377	0.90774	3.36e-123	6.3274e-05	0.001001
Mycobacteriales	Timetree	Protein Coding Genes	377	0.903882	1.877e-123	6.1514e-05	0.001001
Mycobacteriales	Timetree	Average gene length	377	0.00525264	0.727154	7.5449e-06	0.298298
Mycobacteriales	Timetree	No of stress genes	377	0.714452	7.6024e-39	1.4866e-05	0.001001
Mycobacteriales	Timetree	DNA binding	377	0.905321	2.6674e-55	3.1085e-05	0.001001
Mycobacteriales	Timetree	repeat containing genes	377	0.782673	1.5226e-61	1.7202e-05	0.001001
Mycobacteriales	Timetree	Genes with Minus orientation	377	0.887594	6.897e-115	3.917e-05	0.001001
Mycobacteriales	Timetree	Genes with Plus orientation	376	0.894284	1.908e-116	5.4555e-05	0.001001
Mycobacteriales	Timetree	No of Aquaporin genes	376	0.549719	5.0074e-29	1.8463e-05	0.001001
Mycobacteriales	Timetree	Five_to_Ten	75	0.841018	0.0410029	0.00010755	0.244244
Mycobacteriales	Timetree	Ten_to_Fifty	75	7.3314e-05	1	2.9334e-05	0.114114
Mycobacteriales	Timetree	Fifty_to_Hundred	75	7.3314e-05	1	3.2936e-05	0.0820821
Mycobacteriales	Timetree	Hundred_and_More	75	7.3314e-05	1	1.664e-05	0.443443
Mycobacteriales	Timetree	total number of repeats	75	7.3314e-05	1	2.1665e-05	0.398398
Mycobacteriales	Timetree	total length of repeats	75	7.3314e-05	1	1.4179e-05	0.554555
Mycobacteriales	Timetree	GC_Poor	75	0.206847	0.0101838	8.5183e-05	0.037037
Mycobacteriales	Timetree	GC_Rich	75	7.3314e-05	1	2.8857e-05	0.108108
Actinomycetales	Timetree	Gc%	60	0.999955	1.5008e-15	0.507155	0.001001
Actinomycetales	Timetree	Gene Count	60	0.789569	5.2463e-11	0.00338232	0.142142
Actinomycetales	Timetree	Protein Coding Genes	60	0.798767	4.362e-11	0.00358104	0.146146
Actinomycetales	Timetree	Average Protein length	60	0.297642	0.0266429	0.00027431	0.424424
Actinomycetales	Timetree	Average gene length	60	7.3314e-05	1	1.7947e-05	0.957958
Actinomycetales	Timetree	No of stress genes	60	0.397692	0.337905	0.0569493	0.0520521
Actinomycetales	Timetree	DNA binding	60	0.32906	0.00039484	0.0198574	0.04004
Actinomycetales	Timetree	No of Pseudogenes	60	0.341667	0.0063474	0.0116283	0.0840841
Actinomycetales	Timetree	repeat containing genes	60	0.701279	3.1997e-06	0.00131536	0.335335
Actinomycetales	Timetree	Genes with Minus orientation	60	0.609293	3.2404e-08	0.00077027	0.265265
Actinomycetales	Timetree	Genes with Plus orientation	60	0.553449	2.4926e-07	0.0179965	0.024024
Actinomycetales	Timetree	No of Aquaporin genes	60	7.3314e-05	1	0.0244833	0.242242
Actinomycetales	Timetree	total number of repeats	13
Actinomycetales	Timetree	total length of repeats	13	7.4418e-05	1	0.0684038	0.737738
Bifidobacteriales	Timetree	Genome size	22	7.3316e-05	1	0.00586844	0.309309
Bifidobacteriales	Timetree	Gc%	45	0.450228	0.0212478	0.0777204	0.105105
Bifidobacteriales	Timetree	Gene Count	45	0.759836	0.0285488	0.0114643	0.365365
Bifidobacteriales	Timetree	Protein Coding Genes	45	0.688698	0.0643987	0.0104001	0.375375
Bifidobacteriales	Timetree	Average gene length	45	7.3314e-05	1	0.0464692	0.133133
Bifidobacteriales	Timetree	No of stress genes	45	7.3314e-05	1	0.0073842	0.385385
Bifidobacteriales	Timetree	DNA binding	45	0.546058	0.229284	0.00802542	0.458458
Bifidobacteriales	Timetree	No of Pseudogenes	45	0.191472	0.792189	0.137363	0.03003
Bifidobacteriales	Timetree	repeat containing genes	45	0.742643	0.134359	0.0243079	0.268268
Bifidobacteriales	Timetree	Genes with Minus orientation	45	7.3314e-05	1	0.012364	0.315315
Bifidobacteriales	Timetree	Genes with Plus orientation	45	0.629731	0.0609536	0.016145	0.256256
Bifidobacteriales	Timetree	No of Aquaporin genes	45	0.999927	0.00134067	0.380793	0.014014
Bifidobacteriales	Timetree	Five_to_Ten	38	7.3314e-05	1	0.200764	0.564565
Bifidobacteriales	Timetree	Ten_to_Fifty	38	7.3314e-05	1	0.242388	0.231231
Bifidobacteriales	Timetree	Fifty_to_Hundred	38	7.3314e-05	1	0.343994	0.129129
Bifidobacteriales	Timetree	Hundred_and_More	38	7.3314e-05	1	0.271745	0.196196
Bifidobacteriales	Timetree	total length of repeats	38	7.3314e-05	1	0.289695	0.05005
Bifidobacteriales	Timetree	GC_Poor	38	7.3314e-05	1	0.191531	0.663664
Bifidobacteriales	Timetree	GC_Rich	38	7.3314e-05	1	0.27145	0.265265
Bifidobacteriales	Timetree	Sumation of values from mono to 100&more	45	7.3314e-05	1	0.00524277	0.584585
Geodermatophilase	Timetree	Genome size	20	0.0443548	0.850279	0.00435725	0.907908
Geodermatophilase	Timetree	Gc%	20	0.558773	0.0224989	0.0216583	0.131131
Geodermatophilase	Timetree	Gene Count	20	0.0055839	0.980616	0.00418955	0.877878
Geodermatophilase	Timetree	Protein Coding Genes	20	0.00125641	0.995776	0.00396915	0.901902
Geodermatophilase	Timetree	Average Protein length	20	7.3314e-05	1	0.0139231	0.365365
Geodermatophilase	Timetree	Average gene length	20	7.3314e-05	1	0.0135944	0.387387
Geodermatophilase	Timetree	No of stress genes	20	7.3314e-05	1	0.00492342	0.822823
Geodermatophilase	Timetree	DNA binding	20	0.711166	0.135656	0.0233891	0.117117
Geodermatophilase	Timetree	No of Pseudogenes	20	7.3314e-05	1	0.0108486	0.497497
Geodermatophilase	Timetree	repeat containing genes	20	7.3314e-05	1	0.0249982	0.268268
Geodermatophilase	Timetree	Genes with Minus orientation	20	7.3314e-05	1	0.00376411	0.926927
Geodermatophilase	Timetree	Genes with Plus orientation	20	0.356671	0.163791	0.0166929	0.26026
Geodermatophilase	Timetree	No of Aquaporin genes	20	7.3314e-05	1	0.029449	0.0770771
Geodermatophilase	Timetree	total number of repeats	7	7.3314e-05	1	0.266156	0.704705
Geodermatophilase	Timetree	total length of repeats	7	7.3314e-05	1	0.195031	0.532533
Kineosporiales	Timetree	Gc%	15	0.951752	1.5672e-05	0.020347	0.002002
Kineosporiales	Timetree	Gene Count	15	0.944012	5.59e-05	0.014019	0.011011
Kineosporiales	Timetree	Protein Coding Genes	15	0.95227	3.815e-05	0.0153505	0.001001
Kineosporiales	Timetree	Average Protein length	15	0.487621	0.0263944	0.00411055	0.025025
Kineosporiales	Timetree	Average gene length	15	0.42583	0.0542894	0.00465214	0.046046
Kineosporiales	Timetree	No of stress genes	15	7.3314e-05	1	0.00031644	0.884885
Kineosporiales	Timetree	DNA binding	15	0.22384	0.718232	0.00035898	0.858859
Kineosporiales	Timetree	No of Pseudogenes	15	7.3314e-05	1	0.00392656	0.365365
Kineosporiales	Timetree	repeat containing genes	15	0.694723	0.0130633	0.00198511	0.0870871
Kineosporiales	Timetree	Genes with Minus orientation	15	0.881419	0.00097438	0.00650035	0.0520521
Kineosporiales	Timetree	Genes with Plus orientation	15	0.94878	1.2458e-05	0.0142693	0.003003
Kineosporiales	Timetree	No of Aquaporin genes	15	0.105142	0.553456	0.00023461	0.936937
Acidimicrobiales	Timetree	Genome size	8	1.03979	0.00267142	1.17058	0.045045
Acidimicrobiales	Timetree	Gc%	8	1.03951	0.0116394	0.872423	0.037037
Acidimicrobiales	Timetree	Gene Count	8	1.04	0.00102168	1.1903	0.00800801
Acidimicrobiales	Timetree	Protein Coding Genes	8	1.03988	0.00179429	1.19791	0.00800801
Acidimicrobiales	Timetree	Average gene length	8	1.03757	0.00860387	1.17975	0.013013
Acidimicrobiales	Timetree	No of stress genes	8	0.871747	0.017551	0.894047	0.023023
Acidimicrobiales	Timetree	DNA binding	8	7.62518e-05	1	0.379075	0.389389
Acidimicrobiales	Timetree	No of Pseudogenes	8	7.62518e-05	1	0.333911	0.398398
Acidimicrobiales	Timetree	repeat containing genes	8	1.02687	0.0231096	1.14379	0.0550551
Acidimicrobiales	Timetree	type of repeat containing gene	0
Acidimicrobiales	Timetree	Genes with Minus orientation	8	1.02763	0.00283748	1.70836	0.002002
Acidimicrobiales	Timetree	Genes with Plus orientation	8	1.0326	0.00152869	1.84855	0.003003
Acidimicrobiales	Timetree	No of Aquaporin genes	8	1.04	0.282666	0.347412	0.301301
Acidimicrobiales	Timetree	Sumation of values from mono to 100&more	8	0.0932798	0.809729	0.140244	0.687688
Glycomycetales	Timetree	Genome size	12	0.943959	0.0281431	0.00930803	0.12012
Glycomycetales	Timetree	Gc%	12	0.970997	0.00834063	0.0183845	0.0700701
Glycomycetales	Timetree	Gene Count	12	0.959406	0.0106766	0.0101617	0.145145
Glycomycetales	Timetree	Protein Coding Genes	12	0.959842	0.00960065	0.0103913	0.15015
Glycomycetales	Timetree	Average Protein length	12	0.930889	0.0163622	0.0111886	0.011011
Glycomycetales	Timetree	Average gene length	12	0.951946	0.0129094	0.012798	0.013013
Glycomycetales	Timetree	No of stress genes	12	0.920809	0.0218646	0.00369116	0.186186
Glycomycetales	Timetree	DNA binding	12	0.899409	0.0241272	0.0122725	0.037037
Glycomycetales	Timetree	No of Pseudogenes	12	0.99046	0.00263288	0.021658	0.005005
Glycomycetales	Timetree	repeat containing genes	12	7.33137e-05	1	0.00208204	0.174174
Glycomycetales	Timetree	Genes with Minus orientation	12	0.92382	0.0681913	0.00306671	0.235235
Glycomycetales	Timetree	Genes with Plus orientation	12	0.852126	0.185965	0.00245409	0.271271
Glycomycetales	Timetree	No of Aquaporin genes	12	0.508387	0.282815	0.00162764	0.14014
Jiangellales	Timetree	Genome size	0
Jiangellales	Timetree	Gc%	5	0.971808	0.275899	1.24564	0.0590591
Jiangellales	Timetree	Gene Count	5	0.999927	0.0896149	1.81412	0.0950951
Jiangellales	Timetree	Protein Coding Genes	5	0.999927	0.0836532	1.8573	0.036036
Jiangellales	Timetree	Average Protein length	5	7.33137e-05	1	0.582008	0.474474
Jiangellales	Timetree	Average gene length	5	7.33137e-05	1	0.702668	0.218218
Jiangellales	Timetree	No of stress genes	5	0.999927	0.103632	1.72781	0.0890891
Jiangellales	Timetree	DNA binding	5	0.999927	0.168019	1.48102	0.05005
Jiangellales	Timetree	No of Pseudogenes	5	7.33137e-05	1	0.411304	0.561562
Jiangellales	Timetree	repeat containing genes	5	0.958847	0.437002	1.03112	0.113113
Jiangellales	Timetree	Genes with Minus orientation	5	0.999927	0.122202	1.64592	0.05005
Jiangellales	Timetree	Genes with Plus orientation	5	0.500104	0.722165	0.855999	0.186186
Jiangellales	Timetree	No of Aquaporin genes	5	7.33137e-05	1	0.565886	0.447447
Jiangellales	Timetree	total number of repeats	2
Jiangellales	Timetree	total length of repeats	2
Mycobacteriales	Timetree	repeat fraction	75	0.313544	0.00405872
Acidimicrobiales	Timetree	repeat fraction	5	1.12778	0.00872194	0.776121	0.26026
Actinomycetales	Timetree	repeat fraction	13	7.44176e-05	1	0.100839	0.355355
Bifidobacteriales	Timetree	repeat fraction	18	7.99281e-05	1	0.41718	0.465465
Geodermatophilase	Timetree	repeat fraction	7	7.7097e-05	1	0.199543	0.527528
Actinomycetales	16S rRNA	Genome size	73	0.98914	1.3426e-21	0.0590021	0.0520521
Actinomycetales	16S rRNA	Gc%	73	0.999927	9.03581e-22	1.25751	0.001001
Actinomycetales	16S rRNA	Gene Count	73	0.999927	5.56795e-18	1.08992	0.001001
Actinomycetales	16S rRNA	Protein Coding Genes	73	0.996285	4.28097e-19	1.00022	0.001001
Actinomycetales	16S rRNA	Average Protein length	73	0.404712	0.0119495	0.0201648	0.238238
Actinomycetales	16S rRNA	Average gene length	73	7.33137e-05	1	0.044695	0.616617
Actinomycetales	16S rRNA	No of stress genes	72	0.654243	0.0718917	0.422216	0.005005
Actinomycetales	16S rRNA	DNA binding	73	0.997515	1.46322e-14	0.196034	0.014014
Actinomycetales	16S rRNA	No of Pseudogenes	73	0.10683	0.214134	0.19536	0.0980981
Actinomycetales	16S rRNA	repeat containing genes	73	0.958709	2.65055e-08	0.0737205	0.0700701
Actinomycetales	16S rRNA	Genes with Minus orientation	73	0.79516	7.65838e-13	0.558963	0.001001
Actinomycetales	16S rRNA	Genes with Plus orientation	73	0.855014	9.59803e-10	0.675619	0.001001
Actinomycetales	16S rRNA	No of Aquaporin genes	73	0.999927	4.04734e-07	0.545151	0.002002
Actinomycetales	16S rRNA	Hundred_and_More	24	7.33137e-05	1	0.412344	0.755756
Actinomycetales	16S rRNA	total number of repeats	73	0.0945097	0.196719	0.313411	0.0810811
Actinomycetales	16S rRNA	total length of repeats	24	7.33137e-05	1	0.353485	0.917918
Actinomycetales	16S rRNA	GC_Poor	24	0.23924	0.56651	0.821847	0.166166
Actinomycetales	16S rRNA	GC_Rich	24	0.0522656	0.816153	0.422268	0.716717
Bifidobacteriales	16S rRNA	Genome size	93	0.263139	0.120836	0.445356	0.157157
Bifidobacteriales	16S rRNA	Gc%	93	0.999927	1.68899e-14	1.39717	0.001001
Bifidobacteriales	16S rRNA	Gene Count	93	0.939459	7.27977e-15	1.14947	0.001001
Bifidobacteriales	16S rRNA	Protein Coding Genes	93	0.946027	3.57756e-15	1.16685	0.001001
Bifidobacteriales	16S rRNA	Average gene length	93	0.355576	0.196479	0.460709	0.0810811
Bifidobacteriales	16S rRNA	No of stress genes	93	0.953543	1.58659e-11	0.967934	0.001001
Bifidobacteriales	16S rRNA	DNA binding	93	0.989862	5.36114e-15	1.09295	0.001001
Bifidobacteriales	16S rRNA	No of Pseudogenes	93	7.33137e-05	1	0.454452	0.218218
Bifidobacteriales	16S rRNA	repeat containing genes	93	0.477311	0.0193653	0.562501	0.0530531
Bifidobacteriales	16S rRNA	Genes with Minus orientation	93	0.824522	3.2201e-07	0.785972	0.001001
Bifidobacteriales	16S rRNA	Genes with Plus orientation	93	0.864368	1.81551e-10	0.835495	0.001001
Bifidobacteriales	16S rRNA	No of Aquaporin genes	93	7.33137e-05	1	0.443182	0.198198
Bifidobacteriales	16S rRNA	Five_to_Ten	83	7.33137e-05	1	0.546653	0.134134
Bifidobacteriales	16S rRNA	Ten_to_Fifty	83	0.783387	0.527727	0.532976	0.103103
Bifidobacteriales	16S rRNA	Fifty_to_Hundred	83	0.704098	0.10532	0.594026	0.032032
Bifidobacteriales	16S rRNA	Hundred_and_More	83	7.33137e-05	1	0.362841	0.732733
Bifidobacteriales	16S rRNA	total number of repeats	83
Bifidobacteriales	16S rRNA	total length of repeats	83	7.33137e-05	1	0.461635	0.218218
Bifidobacteriales	16S rRNA	GC_Poor	83	0.999927	0.000803872	0.815705	0.005005
Bifidobacteriales	16S rRNA	GC_Rich	83	7.33137e-05	1	0.518655	0.165165
Bifidobacteriales	16S rRNA	Sumation of values from mono to 100&more	93	0.695274	0.734626	0.469132	0.135135
Geodermatophilase	16S rRNA	Genome size	46	0.542011	0.0532958	0.268516	0.0560561
Geodermatophilase	16S rRNA	Gc%	46	0.989301	4.0357e-12	3.16051	0.001001
Geodermatophilase	16S rRNA	Gene Count	46	7.33137e-05	1	0.254098	0.116116
Geodermatophilase	16S rRNA	Protein Coding Genes	46	0.28058	0.536314	0.255719	0.0510511
Geodermatophilase	16S rRNA	Average Protein length	46	7.33137e-05	1	0.278477	0.42042
Geodermatophilase	16S rRNA	Average gene length	46	7.33137e-05	1	0.279362	0.389389
Geodermatophilase	16S rRNA	No of stress genes	46	0.582561	0.171364	0.322095	0.042042
Geodermatophilase	16S rRNA	DNA binding	46	7.33137e-05	1	0.33871	0.039039
Geodermatophilase	16S rRNA	No of Pseudogenes	46	7.33137e-05	1	0.21648	0.570571
Geodermatophilase	16S rRNA	repeat containing genes	46	7.33137e-05	1	0.287649	0.0720721
Geodermatophilase	16S rRNA	Genes with Minus orientation	46	0.174571	0.763577	0.249757	0.107107
Geodermatophilase	16S rRNA	Genes with Plus orientation	46	7.33137e-05	1	0.195811	0.323323
Geodermatophilase	16S rRNA	No of Aquaporin genes	46	0.702175	8.81918e-06	0.42074	0.003003
Geodermatophilase	16S rRNA	total number of repeats	14	0.999927	0.00189758	1.03699	0.046046
Geodermatophilase	16S rRNA	total length of repeats	14	7.33137e-05	1	0.0678922	0.996997
Geodermatophilase	16S rRNA	GC_Rich	14	7.33137e-05	1	0.0714357	0.992993
Glycomycetales	16S rRNA	Genome size	15	0.996672	0.0114167	0.567231	0.004004
Glycomycetales	16S rRNA	Gc%	15	0.999927	0.0044179	0.800125	0.00800801
Glycomycetales	16S rRNA	Gene Count	15	0.991611	0.0244009	0.436415	0.025025
Glycomycetales	16S rRNA	Protein Coding Genes	15	0.991806	0.0214018	0.439213	0.033033
Glycomycetales	16S rRNA	Average Protein length	15	0.999922	0.000360114	0.959755	0.001001
Glycomycetales	16S rRNA	Average gene length	15	0.999927	0.000592008	0.881197	0.002002
Glycomycetales	16S rRNA	No of stress genes	15	0.999927	0.149088	0.425204	0.019019
Glycomycetales	16S rRNA	DNA binding	15	0.999808	3.25453e-05	1.49046	0.001001
Glycomycetales	16S rRNA	No of Pseudogenes	15	0.995932	0.228561	0.373519	0.019019
Glycomycetales	16S rRNA	repeat containing genes	15	0.999392	0.0397239	0.543255	0.005005
Glycomycetales	16S rRNA	Genes with Minus orientation	15	7.33137e-05	1	0.037702	0.550551
Glycomycetales	16S rRNA	Genes with Plus orientation	15	0.906823	0.0771391	0.0921967	0.33033
Glycomycetales	16S rRNA	No of Aquaporin genes	15	0.766671	0.0130957	0.556515	0.011011
Jiangellales	16S rRNA	Genome size	12	7.33137e-05	1	0.314003	0.028028
Jiangellales	16S rRNA	Gc%	12	0.995292	0.0004499	1.85558	0.001001
Jiangellales	16S rRNA	Gene Count	12	0.988472	0.356712	0.342078	0.016016
Jiangellales	16S rRNA	Protein Coding Genes	12	0.747984	0.596524	0.342524	0.02002
Jiangellales	16S rRNA	Average Protein length	12	0.984176	0.0177451	0.411812	0.13013
Jiangellales	16S rRNA	Average gene length	12	0.989553	0.0170389	0.477043	0.119119
Jiangellales	16S rRNA	No of stress genes	12	7.33137e-05	1	0.135345	0.284284
Jiangellales	16S rRNA	DNA binding	12	7.33137e-05	1	0.17628	0.16016
Jiangellales	16S rRNA	No of Pseudogenes	12	0.999927	0.000860567	0.753714	0.121121
Jiangellales	16S rRNA	repeat containing genes	12	0.795241	0.099167	0.300326	0.0690691
Jiangellales	16S rRNA	Genes with Minus orientation	12	7.33137e-05	1	0.168019	0.164164
Jiangellales	16S rRNA	Genes with Plus orientation	12	0.721062	0.308714	0.114143	0.379379
Jiangellales	16S rRNA	No of Aquaporin genes	12	7.33137e-05	1	0.230029	0.0850851
Jiangellales	16S rRNA	total length of repeats	8	7.33137e-05	1	0.153092	0.607608
Nakamuralles	16S rRNA	Genome size	6	7.33137e-05	1	0.943651	0.364364
Nakamuralles	16S rRNA	Gc%	6	0.999927	0.318023	1.30228	0.0620621
Nakamuralles	16S rRNA	Gene Count	6	7.33137e-05	1	0.966956	0.342342
Nakamuralles	16S rRNA	Protein Coding Genes	6	7.33137e-05	1	0.944517	0.357357
Nakamuralles	16S rRNA	Average Protein length	6	0.999927	0.245218	1.42403	0.048048
Nakamuralles	16S rRNA	Average gene length	6	0.999927	0.29684	1.31773	0.0580581
Nakamuralles	16S rRNA	No of stress genes	6	0.999927	0.361568	1.24984	0.0560561
Nakamuralles	16S rRNA	DNA binding	6	7.33137e-05	1	0.928484	0.351351
Nakamuralles	16S rRNA	No of Pseudogenes	6	0.999927	0.513241	1.00146	0.313313
Nakamuralles	16S rRNA	repeat containing genes	6	7.33137e-05	1	0.867737	0.419419
Nakamuralles	16S rRNA	Genes with Minus orientation	6	7.33137e-05	1	0.951041	0.377377
Nakamuralles	16S rRNA	Genes with Plus orientation	6	7.33137e-05	1	0.978646	0.298298
Nakamuralles	16S rRNA	No of Aquaporin genes	6	7.33137e-05	1	0.673633	0.861862
Catenulisporales	16S rRNA	Genome size	9	0.75019	0.0550429	0.480789	0.01001
Catenulisporales	16S rRNA	Gc%	9	0.999927	0.103972	0.377103	0.045045
Catenulisporales	16S rRNA	Gene Count	9	0.751516	0.0813814	0.417323	0.01001
Catenulisporales	16S rRNA	Protein Coding Genes	9	0.817377	0.0485831	0.509228	0.004004
Catenulisporales	16S rRNA	Average Protein length	9	0.504217	0.213855	0.363261	0.047047
Catenulisporales	16S rRNA	Average gene length	9	0.673052	0.140937	0.370244	0.035035
Catenulisporales	16S rRNA	No of stress genes	9	7.33137e-05	1	0.0759191	0.744745
Catenulisporales	16S rRNA	DNA binding	9	7.33137e-05	1	0.0975199	0.377377
Catenulisporales	16S rRNA	No of Pseudogenes	9	7.33137e-05	1	0.0759003	0.507508
Catenulisporales	16S rRNA	repeat containing genes	9	7.33137e-05	1	0.1609	0.42042
Catenulisporales	16S rRNA	Genes with Minus orientation	9	0.766568	0.0803487	0.405727	0.018018
Catenulisporales	16S rRNA	Genes with Plus orientation	9	0.714525	0.0943387	0.291241	0.049049
Catenulisporales	16S rRNA	No of Aquaporin genes	9	7.33137e-05	1	0.0312708	0.794795
Catenulisporales	16S rRNA	total length of repeats	5	7.33137e-05	1	0.171876	0.293293
Actinomycetales	16S rRNA	repeat fraction	35	7.33137e-05	1	0.408158	0.783784
Bifidobacteriales	16S rRNA	repeat fraction	47	0.467693	0.165371	0.355338	0.275275
Geodermatophilase	16S rRNA	repeat fraction	18	7.33137e-05	1	0.061273	1
Glycomycetales	16S rRNA	repeat fraction	7	7.33137e-05	1	0.12637	0.517518
Jiangellales	16S rRNA	repeat fraction	11	7.33137e-05	1	0.15521	0.593594
Kineosporiales	16S rRNA	repeat fraction	5	0.999927	0.153781	1.61373	0.023023
Nakamuralles	16S rRNA	repeat fraction	7	7.33137e-05	1	0.80346	0.416416
Catenulisporales	16S rRNA	repeat fraction	5	7.33137e-05	1	0.172928	0.288288
Frankiales	16S rRNA	repeat fraction	8	7.33137e-05	1	0.363412	0.66967
Acidimicrobiales	16S rRNA	repeat fraction	13	0.999283	0.040729
Actinomycetales	WGS	Genome size	71	0.999927	1.85e-07	1.34007	0.001001
Actinomycetales	WGS	Gc%	71	0.999927	3.36e-05	1.0752	0.001001
Actinomycetales	WGS	Gene Count	71	0.999927	8.18e-07	1.28366	0.001001
Actinomycetales	WGS	Protein Coding Genes	71	0.999927	1.06e-06	1.26693	0.001001
Actinomycetales	WGS	Average Protein length	71	7.33e-05	1	0.820974	0.177177
Actinomycetales	WGS	Average gene length	71	7.33e-05	1	0.43552	0.828829
Actinomycetales	WGS	No of stress genes	71	0.999927	0.0440926	0.899773	0.033033
Actinomycetales	WGS	DNA binding	71	0.999927	1.86e-06	1.2681	0.001001
Actinomycetales	WGS	No of Pseudogenes	71	0.0920576	0.610804	0.802498	0.47047
Actinomycetales	WGS	repeat containing genes	71	0.999927	0.00339561	0.815109	0.239239
Actinomycetales	WGS	Genes with Minus orientation	71	0.999927	6.63e-06	1.21586	0.001001
Actinomycetales	WGS	Genes with Plus orientation	71	0.999927	0.000117101	1.12598	0.001001
Actinomycetales	WGS	No of Aquaporin genes	71	0.999927	1.39e-05	1.15844	0.001001
Actinomycetales	WGS	total number of repeats	21	7.33e-05	1	0.767761	1
Actinomycetales	WGS	total length of repeats	21	7.33e-05	1	0.806576	0.991992
Bifidobacteriales	WGS	Genome size	97	0.34849	0.0705316	0.784982	0.23023
Bifidobacteriales	WGS	Gc%	97	0.999927	1.38e-06	1.16749	0.001001
Bifidobacteriales	WGS	Gene Count	97	0.999927	3.7e-16	2.05554	0.001001
Bifidobacteriales	WGS	Protein Coding Genes	97	0.999927	4.32e-16	2.05304	0.001001
Bifidobacteriales	WGS	Average gene length	97	0.999927	8.72e-05	1.04678	0.001001
Bifidobacteriales	WGS	No of stress genes	97	0.999927	4.59e-11	1.48988	0.001001
Bifidobacteriales	WGS	DNA binding	97	0.999927	2.83e-13	1.70069	0.001001
Bifidobacteriales	WGS	No of Pseudogenes	97	0.87519	0.41439	0.871065	0.0860861
Bifidobacteriales	WGS	repeat containing genes	97	0.999927	1.46e-05	1.10017	0.001001
Bifidobacteriales	WGS	Genes with Minus orientation	97	0.999927	2.93e-09	1.37354	0.001001
Bifidobacteriales	WGS	Genes with Plus orientation	97	0.999927	4.95e-12	1.68992	0.001001
Bifidobacteriales	WGS	No of Aquaporin genes	97	7.33e-05	1	0.811423	0.168168
Bifidobacteriales	WGS	Five_to_Ten	85	0.999927	0.0340868	0.868808	0.111111
Bifidobacteriales	WGS	Ten_to_Fifty	85	0.999927	0.000514246	0.967487	0.00700701
Bifidobacteriales	WGS	Fifty_to_Hundred	85	0.999927	0.00202021	0.946363	0.016016
Bifidobacteriales	WGS	Hundred_and_More	85	7.33e-05	1	0.872811	0.0960961
Bifidobacteriales	WGS	total number of repeats	85	7.33e-05	1	0.54988	0.834835
Bifidobacteriales	WGS	total length of repeats	85	0.999927	0.00116134	0.991672	0.002002
Bifidobacteriales	WGS	GC_Poor	85	0.999927	3.45e-07	1.22613	0.001001
Bifidobacteriales	WGS	GC_Rich	85	0.999927	0.00232025	0.927087	0.031031
Bifidobacteriales	WGS	Sumation of values from mono to 100&more	97	0.999927	0.000555491	0.94553	0.017017
Geodermatophilase	WGS	Genome size	48	0.837664	0.019318	0.967525	0.01001
Geodermatophilase	WGS	Gc%	48	0.999927	2.26e-07	3.16472	0.001001
Geodermatophilase	WGS	Gene Count	48	0.766021	0.216789	0.918363	0.047047
Geodermatophilase	WGS	Protein Coding Genes	48	0.761971	0.0903129	0.936479	0.015015
Geodermatophilase	WGS	Average Protein length	48	7.33e-05	1	0.878537	0.201201
Geodermatophilase	WGS	Average gene length	48	7.33e-05	1	0.878096	0.186186
Geodermatophilase	WGS	No of stress genes	48	0.658832	0.0721512	0.967076	0.026026
Geodermatophilase	WGS	DNA binding	48	0.999927	0.0450182	0.995098	0.028028
Geodermatophilase	WGS	No of Pseudogenes	48	7.33e-05	1	0.806347	0.449449
Geodermatophilase	WGS	repeat containing genes	48	0.560662	0.208622	0.857711	0.0890891
Geodermatophilase	WGS	Genes with Minus orientation	48	0.412066	0.482385	0.908001	0.041041
Geodermatophilase	WGS	Genes with Plus orientation	48	0.999927	0.173289	0.886642	0.0530531
Geodermatophilase	WGS	No of Aquaporin genes	48	0.999927	3.23e-07	1.51267	0.001001
Geodermatophilase	WGS	total number of repeats	14	7.33e-05	1	0.824238	0.335335
Geodermatophilase	WGS	total length of repeats	14	7.33e-05	1	0.689733	0.766767
Glycomycetales	WGS	Genome size	14	0.978164	0.245688	0.475414	0.117117
Glycomycetales	WGS	Gc%	14	0.999927	0.000909176	1.65849	0.001001
Glycomycetales	WGS	Gene Count	14	7.33137e-05	1	0.280539	0.195195
Glycomycetales	WGS	Protein Coding Genes	14	0.93226	0.82563	0.290372	0.196196
Glycomycetales	WGS	Average Protein length	14	0.99973	0.000509157	1.923	0.001001
Glycomycetales	WGS	Average gene length	14	0.998534	0.000796693	1.79084	0.001001
Glycomycetales	WGS	No of stress genes	14	0.999927	0.0655295	0.873703	0.0750751
Glycomycetales	WGS	DNA binding	14	0.999228	0.00151738	1.58356	0.001001
Glycomycetales	WGS	No of Pseudogenes	14	0.979261	0.0348168	0.595199	0.132132
Glycomycetales	WGS	repeat containing genes	14	0.99517	0.0966215	0.69768	0.0600601
Glycomycetales	WGS	Genes with Minus orientation	14	7.33137e-05	1	0.0220494	0.711712
Glycomycetales	WGS	Genes with Plus orientation	14	0.626501	0.38971	0.0368636	0.523524
Glycomycetales	WGS	No of Aquaporin genes	14	0.999927	0.000366612	1.95861	0.001001
