## Supplementary Table 4 (ST4) for "Independent evolutionary trajectories of genomic repeats and non–repeat genome features in Actinomycetota"

### Sheet: Sheet1
Order	Tree	Trait	N	BM_AIC	OU_AIC	EB_AIC	kappa_AIC	delta_AIC	white_AIC	Best Model	Best Model AIC
Mycobacteriales	Timetree	Gc%	379	3066.52	2040.68	3068.52	530.396	3042.36	1075.72	kappa	530.396
Mycobacteriales	Timetree	Gene Count	379	3861.95	2833.95	3863.95	429.533	3837.8	1075.72	kappa	429.533
Mycobacteriales	Timetree	Protein Coding Genes	379	3848.62	2820.63	3850.62	431.372	3824.46	1075.72	kappa	431.372
Mycobacteriales	Timetree	Average Protein length	379	4501.57	3473.43	4503.57	1086.18	4477.42	1075.72	white	1075.72
Mycobacteriales	Timetree	Average gene length	379	4710.92	3682.77	4712.91	1218.18	4686.77	1075.72	white	1075.72
Mycobacteriales	Timetree	No of stress genes	379	4534.6	3506.45	4536.6	857.846	4510.44	1075.72	kappa	857.846
Mycobacteriales	Timetree	repeat containing genes	379	4398.27	3370.13	4400.27	860.995	4374.12	1075.72	kappa	860.995
Mycobacteriales	Timetree	Genes with Minus orientation	379	3877.81	2849.81	3879.81	507.607	3853.66	1075.72	kappa	507.607
Mycobacteriales	Timetree	Genes with Plus orientation	378	3923.48	2895.45	3925.48	464.203	3899.32	1072.88	kappa	464.203
Mycobacteriales	Timetree	No of Aquaporin genes	378	4260.5	3232.38	4262.5	960.625	4236.35	1072.88	kappa	960.625
Mycobacteriales	Timetree	Five_to_Ten	75	712.32	412.201	714.324	208.904	699.3	215.834	kappa	208.904
Mycobacteriales	Timetree	Ten_to_Fifty	75	952.247	651.353	954.252	245.945	939.226	215.834	white	215.834
Mycobacteriales	Timetree	Fifty_to_Hundred	75	933.057	632.172	935.06	248.555	920.036	215.834	white	215.834
Mycobacteriales	Timetree	Hundred_and_More	75	1029.64	728.722	1031.64	248.863	1016.62	215.834	white	215.834
Mycobacteriales	Timetree	total number of repeats	75	799.362	498.659	801.369	240.164	786.342	215.834	white	215.834
Mycobacteriales	Timetree	total length of repeats	75	1014.04	713.131	1016.05	249.753	1001.02	215.834	white	215.834
Mycobacteriales	Timetree	GC_Poor	75	773.089	472.527	775.094	229.344	760.069	215.834	white	215.834
Mycobacteriales	Timetree	GC_Rich	75	955.718	654.822	957.722	247.09	942.697	215.834	white	215.834
Bifidobacteriales	Timetree	Gc%	45	207.099	132.512	209.099	133.12	2e+200	130.693	white	130.693
Bifidobacteriales	Timetree	Gene Count	45	283.057	147.466	285.057	129.483	2e+200	130.693	kappa	129.483
Bifidobacteriales	Timetree	Protein Coding Genes	45	286.917	148.778	288.917	131.629	2e+200	130.693	white	130.693
Bifidobacteriales	Timetree	Average gene length	45	204.628	131.36	206.628	152.667	2e+200	130.693	white	130.693
Bifidobacteriales	Timetree	No of stress genes	45	291.573	149.085	293.573	131.363	2e+200	130.693	white	130.693
Bifidobacteriales	Timetree	repeat containing genes	45	238.848	136.55	240.849	131.739	2e+200	130.693	white	130.693
Bifidobacteriales	Timetree	Genes with Minus orientation	45	272.834	143.792	274.834	137.664	2e+200	130.693	white	130.693
Bifidobacteriales	Timetree	Genes with Plus orientation	45	267.261	142.549	269.261	135.759	2e+200	130.693	white	130.693
Bifidobacteriales	Timetree	No of Aquaporin genes	45	119.286	118.119	121.286	121.286	2e+200	130.693	OU	118.119
Bifidobacteriales	Timetree	Five_to_Ten	38	131.382	112.411	133.383	129.698	126.221	110.826	white	110.826
Bifidobacteriales	Timetree	Ten_to_Fifty	38	123.812	112.498	125.812	124.641	120.047	110.826	white	110.826
Bifidobacteriales	Timetree	Fifty_to_Hundred	38	116.39	108.816	118.39	117.148	112.716	110.826	OU	108.816
Bifidobacteriales	Timetree	Hundred_and_More	38	125.864	111.634	127.864	124.946	121.034	110.826	white	110.826
Bifidobacteriales	Timetree	total length of repeats	38	122.532	111.034	124.532	121.853	118.329	110.826	white	110.826
Bifidobacteriales	Timetree	GC_Poor	38	133.262	112.44	135.262	127.291	127.767	110.826	white	110.826
Bifidobacteriales	Timetree	GC_Rich	38	121.903	111.11	123.903	123.311	117.834	110.826	white	110.826
Actinomycetales	Timetree	Gc%	60	100.081	94.634	102.082	101.504	95.336	173.264	OU	94.634
Actinomycetales	Timetree	Gene Count	60	749.345	421.382	751.342	122.008	734.05	173.264	kappa	122.008
Actinomycetales	Timetree	Protein Coding Genes	60	746.545	418.621	748.542	119.535	731.251	173.264	kappa	119.535
Actinomycetales	Timetree	Average Protein length	60	900.877	572.171	902.875	186.213	856.293	173.264	white	173.264
Actinomycetales	Timetree	Average gene length	60	1059.82	731.052	1061.82	205.341	1044.52	173.264	white	173.264
Actinomycetales	Timetree	No of stress genes	60	226.591	155.82	228.593	186.507	213.876	173.264	OU	155.82
Actinomycetales	Timetree	repeat containing genes	60	796.706	468.216	798.704	172.027	781.412	173.264	kappa	172.027
Actinomycetales	Timetree	Genes with Minus orientation	60	839.67	511.08	841.668	137.919	824.375	173.264	kappa	137.919
Actinomycetales	Timetree	Genes with Plus orientation	60	624.728	302.106	626.727	148.208	609.436	173.264	kappa	148.208
Actinomycetales	Timetree	No of Aquaporin genes	60	281.729	163.303	283.731	189.145	267.448	173.264	OU	163.303
Actinomycetales	Timetree	total length of repeats	13	58.658	41.837	60.658	47.846	54.991	39.852	white	39.852
Geodermatophilase	Timetree	Gc%	20	104.875	61.763	106.877	53.902	98.529	59.732	kappa	53.902
Geodermatophilase	Timetree	Gene Count	20	130.95	61.851	132.952	68.626	124.511	59.732	white	59.732
Geodermatophilase	Timetree	Protein Coding Genes	20	132.12	61.871	134.122	68.98	125.678	59.732	white	59.732
Geodermatophilase	Timetree	Average Protein length	20	105.149	60.984	107.15	66.169	98.846	59.732	white	59.732
Geodermatophilase	Timetree	Average gene length	20	105.789	61.003	107.791	65.796	99.481	59.732	white	59.732
Geodermatophilase	Timetree	No of stress genes	20	125.633	61.901	127.635	70.07	119.213	59.732	white	59.732
Geodermatophilase	Timetree	repeat containing genes	20	93.781	61.44	95.783	61.537	87.676	59.732	white	59.732
Geodermatophilase	Timetree	Genes with Minus orientation	20	131.128	61.852	133.13	71.452	124.688	59.732	white	59.732
Geodermatophilase	Timetree	Genes with Plus orientation	20	105.47	61.744	107.472	57.847	99.231	59.732	kappa	57.847
Geodermatophilase	Timetree	No of Aquaporin genes	20	90.821	60.585	92.823	62.59	84.862	59.732	white	59.732
Geodermatophilase	Timetree	total number of repeats	7	27.94	24.677	29.941	26.451	27.067	22.786	white	22.786
Geodermatophilase	Timetree	total length of repeats	7	30.732	24.786	32.732	26.044	29.46	22.786	white	22.786
Kineosporiales	Timetree	Gc%	15	65.163	39.928	67.166	29.806	60.664	45.533	kappa	29.806
Kineosporiales	Timetree	Gene Count	15	72.1	42.033	74.103	31.142	67.512	45.533	kappa	31.142
Kineosporiales	Timetree	Protein Coding Genes	15	70.744	41.713	72.747	30.413	66.164	45.533	kappa	30.413
Kineosporiales	Timetree	Average Protein length	15	89.176	42.821	91.179	43.2	84.523	45.533	OU	42.821
Kineosporiales	Timetree	Average gene length	15	87.334	42.983	89.337	45.395	82.687	45.533	OU	42.983
Kineosporiales	Timetree	No of stress genes	15	128.376	53.544	130.379	55.419	123.695	45.533	white	45.533
Kineosporiales	Timetree	repeat containing genes	15	100.449	46.676	102.452	42.244	95.782	45.533	kappa	42.244
Kineosporiales	Timetree	Genes with Minus orientation	15	83.688	44.351	85.691	34.757	79.048	45.533	kappa	34.757
Kineosporiales	Timetree	Genes with Plus orientation	15	71.686	41.951	73.689	30.998	67.106	45.533	kappa	30.998
Kineosporiales	Timetree	No of Aquaporin genes	15	132.015	54.154	134.017	54.131	127.333	45.533	white	45.533
Glycomycetales	Timetree	Gc%	12	53.415	32.453	55.415	32.328	50.939	37.01	kappa	32.328
Glycomycetales	Timetree	Gene Count	12	57.218	33.956	59.219	34.866	54.749	37.01	OU	33.956
Glycomycetales	Timetree	Protein Coding Genes	12	56.982	33.88	58.982	34.684	54.515	37.01	OU	33.88
Glycomycetales	Timetree	Average Protein length	12	62.285	33.937	64.285	32.804	59.73	37.01	kappa	32.804
Glycomycetales	Timetree	Average gene length	12	60.109	33.185	62.109	32.116	57.563	37.01	kappa	32.116
Glycomycetales	Timetree	No of stress genes	12	69.839	37.532	71.84	38.405	67.282	37.01	white	37.01
Glycomycetales	Timetree	repeat containing genes	12	76.265	38.957	78.265	41.604	73.683	37.01	white	37.01
Glycomycetales	Timetree	Genes with Minus orientation	12	71.57	38.242	73.571	38.993	69.007	37.01	white	37.01
Glycomycetales	Timetree	Genes with Plus orientation	12	74.345	38.936	76.345	40.421	71.773	37.01	white	37.01
Glycomycetales	Timetree	No of Aquaporin genes	12	84.611	43.47	86.611	37.841	82.016	37.01	white	37.01
Actinomycetales	16S	Genome size	73	347.823	344.32	349.821	115.878	290.126	210.158	kappa	115.878
Actinomycetales	16S	Gc%	73	121.289	123.288	119.411	123.289	121.077	210.158	EB	119.411
Actinomycetales	16S	Gene Count	73	137.144	138.773	139.143	129.936	138.615	210.158	kappa	129.936
Actinomycetales	16S	Protein Coding Genes	73	143.939	144.785	145.938	126.516	145.239	210.158	kappa	126.516
Actinomycetales	16S	Average Protein length	73	427.856	424.282	429.854	220.551	361.578	210.158	white	210.158
Actinomycetales	16S	Average gene length	73	362.569	359.3	364.569	247.51	332.161	210.158	white	210.158
Actinomycetales	16S	No of stress genes	72	200.745	200.694	202.745	200.716	201.406	207.32	OU	200.694
Actinomycetales	16S	DNA binding	73	262.321	259.687	264.319	155.746	232.697	210.158	kappa	155.746
Actinomycetales	16S	No of Pseudogenes	73	256.354	254.694	258.354	231.722	195.735	210.158	delta	195.735
Actinomycetales	16S	repeat containing genes	73	329.47	326.301	331.468	187.898	275.537	210.158	kappa	187.898
Actinomycetales	16S	Genes with Minus orientation	73	180.96	180.234	182.96	155.892	172.409	210.158	kappa	155.892
Actinomycetales	16S	Genes with Plus orientation	73	175.593	175.93	177.593	171.732	175.849	210.158	kappa	171.732
Actinomycetales	16S	No of Aquaporin genes	73	185.29	186.182	187.272	187.29	187.281	210.158	BM	185.29
Actinomycetales	16S	Hundred_and_More	24	82.3352	83.3278	84.3352	82.7267	82.2934	71.0876	white	71.0876
Actinomycetales	16S	total number of repeats	73	221.849	221.348	223.563	223.849	223.799	210.158	white	210.158
Actinomycetales	16S	total length of repeats	24	86.0365	86.7567	88.0365	82.4983	86.4471	71.0876	white	71.0876
Actinomycetales	16S	GC_Poor	24	65.6029	67.5944	67.6029	67.6029	49.1799	71.0876	delta	49.1799
Actinomycetales	16S	GC_Rich	24	82.4224	83.2423	84.4224	80.8732	83.1173	71.0876	white	71.0876
Bifidobacteriales	16S	Genome size	93	298.77	298.258	300.68	292.706	300.767	266.917	white	266.917
Bifidobacteriales	16S	Gc%	93	200.063	202.063	202.063	202.063	200.997	266.917	BM	200.063
Bifidobacteriales	16S	Gene Count	93	207.619	209.619	209.321	200.822	208.725	266.917	kappa	200.822
Bifidobacteriales	16S	Protein Coding Genes	93	206.21	208.159	207.861	199.055	207.199	266.917	kappa	199.055
Bifidobacteriales	16S	Average gene length	93	284.028	284.099	286.028	282.347	283.521	266.917	white	266.917
Bifidobacteriales	16S	No of stress genes	93	216.571	218.524	218.571	217.835	215.668	266.917	delta	215.668
Bifidobacteriales	16S	DNA binding	93	209.193	211.193	204.417	200.862	207.475	266.917	kappa	200.862
Bifidobacteriales	16S	No of Pseudogenes	93	286.258	286.591	288.258	287.375	265.457	266.917	delta	265.457
Bifidobacteriales	16S	repeat containing genes	93	265.667	266.441	267.667	267.667	258.479	266.917	delta	258.479
Bifidobacteriales	16S	Genes with Minus orientation	93	244.52	245.573	246.507	243.398	246.423	266.917	kappa	243.398
Bifidobacteriales	16S	Genes with Plus orientation	93	232.601	233.739	234.486	225.613	234.35	266.917	kappa	225.613
Bifidobacteriales	16S	No of Aquaporin genes	93	288.14	288.451	290.14	288.523	278.928	266.917	white	266.917
Bifidobacteriales	16S	Five_to_Ten	83	250.965	251.618	248.351	252.965	252.829	238.538	white	238.538
Bifidobacteriales	16S	Ten_to_Fifty	83	246.874	247.524	248.874	248.748	246.509	238.538	white	238.538
Bifidobacteriales	16S	Fifty_to_Hundred	83	244.75	245.299	246.75	246.374	245.843	238.538	white	238.538
Bifidobacteriales	16S	Hundred_and_More	83	281.991	281.374	283.991	270.896	266.686	238.538	white	238.538
Bifidobacteriales	16S	total length of repeats	83	258.565	258.719	260.565	256.629	253.015	238.538	white	238.538
Bifidobacteriales	16S	GC_Poor	83	220.285	222.026	222.285	222.285	212.316	238.538	delta	212.316
Bifidobacteriales	16S	GC_Rich	83	250.468	250.914	252.468	251.908	250.867	238.538	white	238.538
Bifidobacteriales	16S	Sumation of values from mono to 100&more	93	282.329	282.542	284.329	281.411	281.599	266.917	white	266.917
Geodermatophilase	16S	Genome size	46	149.732	150.96	151.732	137.274	146.334	133.531	white	133.531
Geodermatophilase	16S	Gc%	46	74.4733	76.4732	71.7167	76.4733	66.043	133.531	delta	66.043
Geodermatophilase	16S	Gene Count	46	156.16	157.45	158.16	148.615	150.252	133.531	white	133.531
Geodermatophilase	16S	Protein Coding Genes	46	156.029	157.261	158.029	144.198	151.681	133.531	white	133.531
Geodermatophilase	16S	Average Protein length	46	152.126	153.568	154.126	150.299	142.806	133.531	white	133.531
Geodermatophilase	16S	Average gene length	46	152.698	154.133	154.698	150.316	143.466	133.531	white	133.531
Geodermatophilase	16S	No of stress genes	46	148.707	150.075	150.707	138.953	144.895	133.531	white	133.531
Geodermatophilase	16S	DNA binding	46	139.582	141.078	141.582	139.468	135.016	133.531	white	133.531
Geodermatophilase	16S	No of Pseudogenes	46	157.774	159.155	159.774	155.088	147.844	133.531	white	133.531
Geodermatophilase	16S	repeat containing genes	46	144.086	145.516	146.086	138.045	144.251	133.531	white	133.531
Geodermatophilase	16S	Genes with Minus orientation	46	163.789	164.938	165.789	145.129	158.013	133.531	white	133.531
Geodermatophilase	16S	Genes with Plus orientation	46	159.819	161.114	161.819	156.133	153.219	133.531	white	133.531
Geodermatophilase	16S	No of Aquaporin genes	46	129.484	130.749	131.484	117.117	125.368	133.531	kappa	117.117
Geodermatophilase	16S	total number of repeats	14	36.793	38.767	38.5891	38.793	38.2026	42.6928	BM	36.793
Geodermatophilase	16S	total length of repeats	14	68.0996	69.7759	70.0996	51.6543	62.2001	42.6928	white	42.6928
Geodermatophilase	16S	GC_Rich	14	67.3816	69.0596	69.3816	50.7194	61.3366	42.6928	white	42.6928
Glycomycetales	16S	Genome size	15	39.7774	41.65	41.7774	41.3184	40.4431	45.5333	BM	39.7774
Glycomycetales	16S	Gc%	15	36.5186	38.4935	32.6921	38.5186	38.4755	45.5333	EB	32.6921
Glycomycetales	16S	Gene Count	15	43.6836	45.3588	45.6836	43.5979	43.0792	45.5333	delta	43.0792
Glycomycetales	16S	Protein Coding Genes	15	43.589	45.2638	45.589	43.4949	43.2789	45.5333	delta	43.2789
Glycomycetales	16S	Average Protein length	15	34.978	36.6467	36.7955	36.7076	36.978	45.5333	BM	34.978
Glycomycetales	16S	Average gene length	15	35.9344	37.5503	37.6848	37.6629	37.9343	45.5333	BM	35.9344
Glycomycetales	16S	No of stress genes	15	44.066	45.7174	46.066	46.066	45.2054	45.5333	BM	44.066
Glycomycetales	16S	DNA binding	15	28.6859	30.6664	30.6859	30.6859	30.5497	45.5333	BM	28.6859
Glycomycetales	16S	No of Pseudogenes	15	47.2473	48.6849	49.2473	46.3552	48.7809	45.5333	white	45.5333
Glycomycetales	16S	repeat containing genes	15	40.7039	42.5446	42.7039	42.7027	40.6519	45.5333	delta	40.6519
Glycomycetales	16S	Genes with Minus orientation	15	80.4173	81.4292	82.4173	52.3914	71.8146	45.5333	white	45.5333
Glycomycetales	16S	Genes with Plus orientation	15	67.0688	68.1669	69.0688	47.6726	60.0848	45.5333	white	45.5333
Glycomycetales	16S	No of Aquaporin genes	15	42.3236	43.6921	44.3236	38.5764	40.4194	45.5333	kappa	38.5764
Jiangellales	16S	Genome size	12	38.5347	40.1422	40.5347	39.2993	38.472	37.0104	white	37.0104
Jiangellales	16S	Gc%	12	24.7571	26.5293	26.7571	26.3742	26.4726	37.0104	BM	24.7571
Jiangellales	16S	Gene Count	12	36.1368	37.8173	38.1368	37.8439	36.5702	37.0104	BM	36.1368
Jiangellales	16S	Protein Coding Genes	12	37.4454	39.0759	39.4454	38.6828	37.6057	37.0104	white	37.0104
Jiangellales	16S	Average Protein length	12	33.5856	35.3319	35.5856	34.4806	34.7445	37.0104	BM	33.5856
Jiangellales	16S	Average gene length	12	32.5167	34.283	34.5167	33.942	33.7459	37.0104	BM	32.5167
Jiangellales	16S	No of stress genes	12	46.8033	48.331	48.8033	43.3603	46.0801	37.0104	white	37.0104
Jiangellales	16S	DNA binding	12	42.2653	43.827	44.2653	42.1819	42.0383	37.0104	white	37.0104
Jiangellales	16S	No of Pseudogenes	12	26.059	28.059	27.6813	28.059	28.0306	37.0104	BM	26.059
Jiangellales	16S	repeat containing genes	12	42.9734	44.4433	44.9734	37.8205	42.9019	37.0104	white	37.0104
Jiangellales	16S	Genes with Minus orientation	12	42.9534	44.5256	44.9534	42.5019	42.6492	37.0104	white	37.0104
Jiangellales	16S	Genes with Plus orientation	12	51.6939	53.1699	53.6939	41.4481	51.2749	37.0104	white	37.0104
Jiangellales	16S	No of Aquaporin genes	12	39.0756	40.6409	41.0756	37.5343	38.9634	37.0104	white	37.0104
Jiangellales	16S	total length of repeats	8	34.2419	35.8121	36.2419	29.9928	33.9073	25.6348	white	25.6348
Nakamuralles	16S	Genome size	6	20.3799	22.3615	22.3799	22.2373	21.8925	19.9333	white	19.9333
Nakamuralles	16S	Gc%	6	18.425	20.4243	20.425	20.1596	19.831	19.9333	BM	18.425
Nakamuralles	16S	Gene Count	6	20.3113	22.3006	22.3113	22.3113	21.1591	19.9333	white	19.9333
Nakamuralles	16S	Protein Coding Genes	6	20.4594	22.4433	22.4594	22.4594	21.0952	19.9333	white	19.9333
Nakamuralles	16S	Average Protein length	6	17.9124	19.9124	19.2048	19.6696	19.4361	19.9333	BM	17.9124
Nakamuralles	16S	Average gene length	6	18.2697	20.2697	19.9179	20.1039	19.8777	19.9333	BM	18.2697
Nakamuralles	16S	No of stress genes	6	18.6494	20.6494	20.1517	20.6494	19.4127	19.9333	BM	18.6494
Nakamuralles	16S	DNA binding	6	20.4865	22.4675	22.4865	22.4865	21.9732	19.9333	white	19.9333
Nakamuralles	16S	No of Pseudogenes	6	19.6966	21.6923	20.6929	21.6966	19.6937	19.9333	delta	19.6937
Nakamuralles	16S	repeat containing genes	6	20.5164	22.4692	22.5164	22.4998	22.4224	19.9333	white	19.9333
Nakamuralles	16S	Genes with Minus orientation	6	20.3608	22.3454	22.3608	22.3608	21.3935	19.9333	white	19.9333
Nakamuralles	16S	Genes with Plus orientation	6	20.2902	22.2831	22.2902	22.2902	20.9437	19.9333	white	19.9333
Nakamuralles	16S	No of Aquaporin genes	6	22.0481	23.9606	24.0481	24.0481	23.0025	19.9333	white	19.9333
Catenulisporales	16S	Genome size	9	24.5549	26.3297	26.5549	26.3328	20.9736	28.4808	delta	20.9736
Catenulisporales	16S	Gc%	9	26.9728	28.6916	28.9728	27.4961	28.7445	28.4808	BM	26.9728
Catenulisporales	16S	Gene Count	9	25.4071	27.1534	27.4071	26.8651	21.1915	28.4808	delta	21.1915
Catenulisporales	16S	Protein Coding Genes	9	23.6582	25.4521	25.6582	25.4168	20.7999	28.4808	delta	20.7999
Catenulisporales	16S	Average Protein length	9	28.0011	29.7884	30.0011	29.1545	23.4256	28.4808	delta	23.4256
Catenulisporales	16S	Average gene length	9	27.6983	29.487	29.6983	28.1867	22.7175	28.4808	delta	22.7175
Catenulisporales	16S	No of stress genes	9	39.0937	40.6736	41.0937	32.5329	32.4321	28.4808	white	28.4808
Catenulisporales	16S	DNA binding	9	36.9323	38.5408	38.9323	31.8699	31.1427	28.4808	white	28.4808
Catenulisporales	16S	No of Pseudogenes	9	39.295	40.8868	41.295	36.4163	39.4963	28.4808	white	28.4808
Catenulisporales	16S	repeat containing genes	9	32.5017	34.1364	34.5017	33.733	26.9009	28.4808	delta	26.9009
Catenulisporales	16S	Genes with Minus orientation	9	25.6476	27.3728	27.6476	26.8114	21.2325	28.4808	delta	21.2325
Catenulisporales	16S	Genes with Plus orientation	9	28.6338	30.3235	30.6338	28.2538	23.5914	28.4808	delta	23.5914
Catenulisporales	16S	No of Aquaporin genes	9	48.6969	50.2529	50.6969	36.9804	48.8826	28.4808	white	28.4808
Catenulisporales	16S	total length of repeats	5	19.3583	21.1789	21.3549	20.8475	21.2746	17.0737	white	17.0737
Actinomycetales	WGS	Genome size	71	177.423	179.423	176.449	176.447	177.537	204.482	kappa	176.447
Actinomycetales	WGS	Gc%	71	193.776	195.726	187.683	195.482	193.175	204.482	EB	187.683
Actinomycetales	WGS	Gene Count	71	179.936	181.936	180.335	180.644	181.386	204.482	BM	179.936
Actinomycetales	WGS	Protein Coding Genes	71	180.909	182.909	180.555	181.826	182.107	204.482	EB	180.555
Actinomycetales	WGS	Average Protein length	71	208.337	208.027	210.337	210.337	196.422	204.482	delta	196.422
Actinomycetales	WGS	Average gene length	71	253.366	245.957	255.366	235.918	242.456	204.482	white	204.482
Actinomycetales	WGS	No of stress genes	71	201.975	202.264	203.975	203.975	202.249	204.482	BM	201.975
Actinomycetales	WGS	DNA binding	71	180.41	182.41	179.058	182.41	180.772	204.482	EB	179.058
Actinomycetales	WGS	No of Pseudogenes	71	210.743	209.263	212.743	212.743	186.528	204.482	delta	186.528
Actinomycetales	WGS	repeat containing genes	71	208.742	207.431	204.456	210.692	209.244	204.482	EB	204.456
Actinomycetales	WGS	Genes with Minus orientation	71	184.432	186.432	185.112	185.512	185.936	204.482	BM	184.432
Actinomycetales	WGS	Genes with Plus orientation	71	187.606	189.606	189.606	189.5	189.007	204.482	BM	187.606
Actinomycetales	WGS	No of Aquaporin genes	71	183.783	185.783	176.876	185.783	185.005	204.482	EB	176.876
Actinomycetales	WGS	total number of repeats	21	67.826	68.2582	69.826	68.1948	67.7953	62.5708	white	62.5708
Actinomycetales	WGS	total length of repeats	21	66.7611	67.7271	68.7611	68.7611	64.9046	62.5708	white	62.5708
Bifidobacteriales	WGS	Genome size	97	288.425	285.892	290.425	289.879	286.819	278.269	white	278.269
Bifidobacteriales	WGS	Gc%	97	255.173	257.173	237.785	257.173	253.729	278.269	EB	237.785
Bifidobacteriales	WGS	Gene Count	97	211.343	213.343	196.932	199.802	198.436	278.269	EB	196.932
Bifidobacteriales	WGS	Protein Coding Genes	97	211.598	213.598	197.822	200.801	199.164	278.269	EB	197.822
Bifidobacteriales	WGS	Average gene length	97	264.212	266.103	265.449	266.212	265.949	278.269	BM	264.212
Bifidobacteriales	WGS	No of stress genes	97	234.051	236.042	188.078	234.354	196.428	278.269	EB	188.078
Bifidobacteriales	WGS	DNA binding	97	224.76	226.76	209.393	213.805	214.643	278.269	EB	209.393
Bifidobacteriales	WGS	No of Pseudogenes	97	276.306	278.034	278.306	278.306	276.395	278.269	BM	276.306
Bifidobacteriales	WGS	repeat containing genes	97	253.48	255.48	251.268	255.48	254.391	278.269	EB	251.268
Bifidobacteriales	WGS	Genes with Minus orientation	97	242.827	244.827	243.576	241.559	243.595	278.269	kappa	241.559
Bifidobacteriales	WGS	Genes with Plus orientation	97	230.003	232.003	228.6	225.41	227.711	278.269	kappa	225.41
Bifidobacteriales	WGS	No of Aquaporin genes	97	283.019	283.362	285.019	285.019	274.286	278.269	delta	274.286
Bifidobacteriales	WGS	Five_to_Ten	85	242.552	244.056	241.828	244.552	244.35	244.214	EB	241.828
Bifidobacteriales	WGS	Ten_to_Fifty	85	233.496	235.196	233.836	235.496	235.444	244.214	BM	233.496
Bifidobacteriales	WGS	Fifty_to_Hundred	85	236.529	238.17	237.775	238.529	238.528	244.214	BM	236.529
Bifidobacteriales	WGS	Hundred_and_More	85	242.324	243.899	244.324	244.324	234.752	244.214	delta	234.752
Bifidobacteriales	WGS	total number of repeats	85	281.43	275.337	283.43	277.652	237.736	244.214	delta	237.736
Bifidobacteriales	WGS	total length of repeats	85	234.949	236.84	236.652	236.949	236.899	244.214	BM	234.949
Bifidobacteriales	WGS	GC_Poor	85	213.636	214.698	194.15	214.626	209.411	244.214	EB	194.15
Bifidobacteriales	WGS	GC_Rich	85	237.094	238.776	238.012	239.094	239.088	244.214	BM	237.094
Bifidobacteriales	WGS	Sumation of values from mono to 100&more	97	268.474	270.356	269.147	270.474	270.456	278.269	BM	268.474
Geodermatophilase	WGS	Genome size	48	134.359	135.742	136.359	134.922	135.574	139.208	BM	134.359
Geodermatophilase	WGS	Gc%	48	109.864	111.864	69.1077	111.864	56.4208	139.208	delta	56.4208
Geodermatophilase	WGS	Gene Count	48	138.04	139.348	140.04	139.623	138.333	139.208	BM	138.04
Geodermatophilase	WGS	Protein Coding Genes	48	137.202	138.425	139.202	137.965	137.944	139.208	BM	137.202
Geodermatophilase	WGS	Average Protein length	48	140.253	141.639	142.253	142.253	138.316	139.208	delta	138.316
Geodermatophilase	WGS	Average gene length	48	140.688	141.995	142.688	142.688	138.59	139.208	delta	138.59
Geodermatophilase	WGS	No of stress genes	48	137.097	138.187	139.097	138.598	136.023	139.208	delta	136.023
Geodermatophilase	WGS	DNA binding	48	134.856	136.856	135.687	136.856	136.854	139.208	BM	134.856
Geodermatophilase	WGS	No of Pseudogenes	48	142.477	143.603	144.477	144.477	139.139	139.208	delta	139.139
Geodermatophilase	WGS	repeat containing genes	48	140.184	140.871	142.184	142.184	139.796	139.208	white	139.208
Geodermatophilase	WGS	Genes with Minus orientation	48	140.602	141.31	142.602	142.59	138.343	139.208	delta	138.343
Geodermatophilase	WGS	Genes with Plus orientation	48	137.311	139.169	139.311	139.311	138.675	139.208	BM	137.311
Geodermatophilase	WGS	No of Aquaporin genes	48	112.984	114.433	106.192	108.482	111.534	139.208	EB	106.192
Geodermatophilase	WGS	total number of repeats	14	44.271	45.9482	46.271	46.271	44.2009	42.6928	white	42.6928
Geodermatophilase	WGS	total length of repeats	14	46.7618	48.0174	48.7618	48.7618	45.5343	42.6928	white	42.6928
Catenulisporales	WGS	Genome size	7	20.9267	22.9267	22.7761	22.9267	22.8931	22.7861	BM	20.9267
Catenulisporales	WGS	Gc%	7	21.1897	23.1897	22.8668	23.168	23.1665	22.7861	BM	21.1897
Catenulisporales	WGS	Gene Count	7	20.163	22.163	21.9594	21.8506	22.1204	22.7861	BM	20.163
Catenulisporales	WGS	Protein Coding Genes	7	19.7011	21.7011	21.0368	21.3944	21.4011	22.7861	BM	19.7011
Catenulisporales	WGS	Average Protein length	7	22.2515	24.2515	24.1736	24.2515	24.2495	22.7861	BM	22.2515
Catenulisporales	WGS	Average gene length	7	21.8771	23.877	23.6552	23.8771	23.8464	22.7861	BM	21.8771
Catenulisporales	WGS	No of stress genes	7	23.8545	25.5862	25.8545	25.8545	24.9452	22.7861	white	22.7861
Catenulisporales	WGS	DNA binding	7	24.6794	26.2494	26.6794	25.4659	25.4625	22.7861	white	22.7861
Catenulisporales	WGS	No of Pseudogenes	7	23.869	25.5678	25.869	25.869	24.4515	22.7861	white	22.7861
Catenulisporales	WGS	repeat containing genes	7	23.3227	25.1681	25.3227	25.3227	24.7664	22.7861	white	22.7861
Catenulisporales	WGS	Genes with Minus orientation	7	20.2337	21.8867	22.1626	21.1868	22.2299	22.7861	BM	20.2337
Catenulisporales	WGS	Genes with Plus orientation	7	22.0337	23.8655	24.0337	23.5993	23.8311	22.7861	BM	22.0337
Catenulisporales	WGS	No of Aquaporin genes	7	26.7208	28.0114	28.7208	28.701	25.9218	22.7861	white	22.7861
Catenulisporales	WGS	total length of repeats	5	17.6329	19.4331	19.6329	19.6329	18.7044	17.0737	white	17.0737
