## Supplementary Table 6 (ST6) for "Independent evolutionary trajectories of genomic repeats and non–repeat genome features in Actinomycetota"

### Sheet: Sheet1
Order	Tree	Response_Trait	Predictor_Trait	Slope	P_value	AIC	logLik	phylo_variance	residual_variance	Sample_Size
Mycobacteriales	Timetree	Gc%	Protein Coding Genes	0.001	0	2037.75	-1014.88	13.0936	0.9315	377
Mycobacteriales	Timetree	Gc%	GC_Poor	-0.6529	0	350.529	-171.264	6.3009	0.8749	75
Mycobacteriales	Timetree	Protein Coding Genes	Gc%	205.059	0	6615.79	-3303.89	2.62406e+06	1.0027	377
Mycobacteriales	Timetree	Protein Coding Genes	Average Protein length	-44.7052	0	6680.07	-3336.04	3.11472e+06	1.0027	377
Mycobacteriales	Timetree	Protein Coding Genes	GC_Poor	-139.938	0.00405	1300.16	-646.083	1.12481e+07	0.2534	75
Mycobacteriales	Timetree	Average Protein length	Protein Coding Genes	-0.0014	0	2787.68	-1389.84	96.7306	0.9924	377
Mycobacteriales	Timetree	Average Protein length	Average gene length	0.0057	0.00017	2797.86	-1394.93	397.574	0.25	377
Mycobacteriales	Timetree	Average Protein length	total length of repeats	0	0.0068	538.644	-265.322	331.591	0.2527	75
Mycobacteriales	Timetree	Average Protein length	GC_Rich	0.011	0.00073	535.031	-263.515	78.895	1.001	75
Mycobacteriales	Timetree	Average gene length	Average Protein length	6.3048	0.00017	5422.87	-2707.43	436000	0.2507	377
Mycobacteriales	Timetree	Average gene length	total length of repeats	0	0.0039	1021.29	-506.644	246585	0.2534	75
Mycobacteriales	Timetree	Average gene length	GC_Poor	16.7954	0.02231	1024.13	-508.067	256387	0.2534	75
Mycobacteriales	Timetree	Average gene length	GC_Rich	0.2631	0.00385	1021.27	-506.634	61630.5	1.0137	75
Mycobacteriales	Timetree	total length of repeats	Average Protein length	71751.9	0.0068	2345.84	-1168.92	18718000000000	0.2533	75
Mycobacteriales	Timetree	total length of repeats	Average gene length	2771.18	0.0039	2344.22	-1168.11	48465000000000	0.0957	75
Mycobacteriales	Timetree	total length of repeats	GC_Poor	231090	0.00012	2339.38	-1165.69	2408100000000	1.802	75
Mycobacteriales	Timetree	total length of repeats	GC_Rich	5417.86	0	2289.45	-1140.72	135010000000	16.2191	75
Mycobacteriales	Timetree	GC_Poor	Gc%	-0.8021	0	365.556	-178.778	7.7411	0.8977	75
Mycobacteriales	Timetree	GC_Poor	Protein Coding Genes	-0.0007	0.00405	411.876	-201.938	58.4029	0.2492	75
Mycobacteriales	Timetree	GC_Poor	Average gene length	0.004	0.02231	414.661	-203.33	60.6734	0.2493	75
Mycobacteriales	Timetree	GC_Poor	total length of repeats	0	0.00012	406.228	-199.114	54.0542	0.2488	75
Mycobacteriales	Timetree	GC_Rich	Average Protein length	12.28	0.00073	1047.33	-519.665	88072.1	1.0137	75
Mycobacteriales	Timetree	GC_Rich	Average gene length	0.3901	0.00385	1050.02	-521.008	365494	0.2534	75
Mycobacteriales	Timetree	GC_Rich	total length of repeats	0.0001	0	994.513	-493.256	170874	0.2534	75
Bifidobacteriales	Timetree	Genome size	Gc%	49446.3	0.01062	1282.42	-637.208	1702700000000	0.2558	45
Bifidobacteriales	Timetree	Genome size	Protein Coding Genes	1534.58	0	1260.44	-626.219	1019000000000	0.2563	45
Bifidobacteriales	Timetree	Genome size	GC_Rich	2273.08	0.03251	1081.56	-536.78	8155700000000	0.0642	38
Bifidobacteriales	Timetree	Gc%	Genome size	0	0.01062	265.743	-128.872	91.7854	0.2531	45
Bifidobacteriales	Timetree	Gc%	Protein Coding Genes	0.0074	0.00077	261.782	-126.891	20.927	0.9766	45
Bifidobacteriales	Timetree	Gc%	GC_Poor	-0.1154	0	210.707	-101.354	15.8867	0.9669	38
Bifidobacteriales	Timetree	Gc%	GC_Rich	0.0183	0.01016	223.748	-107.874	91.2868	0.2542	38
Bifidobacteriales	Timetree	Protein Coding Genes	Genome size	0.0003	0	597.92	-294.96	207837	0.2558	45
Bifidobacteriales	Timetree	Protein Coding Genes	Gc%	28.0364	0.00077	615.94	-303.97	316022	0.2558	45
Bifidobacteriales	Timetree	Protein Coding Genes	GC_Rich	0.9801	0.03538	524.843	-258.421	391510	0.2569	38
Bifidobacteriales	Timetree	total length of repeats	GC_Rich	5258.73	0	1084.23	-538.116	4150600000000	0.1358	38
Bifidobacteriales	Timetree	GC_Poor	Gc%	-3.569	0	334.249	-163.125	1965.48	0.2568	38
Bifidobacteriales	Timetree	GC_Rich	Genome size	0	0.03251	446.532	-219.266	44464.8	0.2569	38
Bifidobacteriales	Timetree	GC_Rich	Gc%	8.4808	0.01016	444.769	-218.385	10585.1	1.0277	38
Bifidobacteriales	Timetree	GC_Rich	Protein Coding Genes	0.1117	0.03538	446.661	-219.33	44624.2	0.2569	38
Bifidobacteriales	Timetree	GC_Rich	total length of repeats	0.0001	0	433.219	-212.61	7679.93	1.0276	38
Mycobacteriales	Timetree	Repeat_fraction	Genome size	-0.4983	0	198.423	-95.211	3.0066	0.1851	75
Mycobacteriales	Timetree	Genome size	Repeat_fraction	-0.4983	0	198.423	-95.211	3.0066	0.1851	75
Mycobacteriales	Timetree	Repeat_fraction	Gc%	-0.4327	3e-05	204.288	-98.144	3.2512	0.1886	75
Mycobacteriales	Timetree	Gc%	Repeat_fraction	-0.4327	3e-05	204.288	-98.144	3.2512	0.1886	75
Mycobacteriales	Timetree	Repeat_fraction	Protein Coding Genes	-0.5199	0	196.204	-94.102	2.9189	0.1837	75
Mycobacteriales	Timetree	Protein Coding Genes	Repeat_fraction	-0.5199	0	196.204	-94.102	0.7297	0.4163	75
Mycobacteriales	Timetree	Repeat_fraction	Gene Count	-0.5217	0	196.006	-94.003	2.9113	0.1836	75
Mycobacteriales	Timetree	Gene Count	Repeat_fraction	-0.5217	0	196.006	-94.003	2.9113	0.1836	75
Mycobacteriales	Timetree	Repeat_fraction	Average Protein length	0.4396	2e-05	203.73	-97.865	0.8068	0.4406	75
Mycobacteriales	Timetree	Average Protein length	Repeat_fraction	0.4396	2e-05	203.73	-97.865	0.8068	0.4406	75
Mycobacteriales	Timetree	Repeat_fraction	Average gene length	0.3079	0.00507	212.363	-102.181	3.6207	0.1933	75
Mycobacteriales	Timetree	Average gene length	Repeat_fraction	0.3079	0.00507	212.363	-102.181	3.6207	0.1933	75
Mycobacteriales	Timetree	Repeat_fraction	total length of repeats	0.8565	0	120.636	-56.318	1.0657	0.1273	75
Mycobacteriales	Timetree	total length of repeats	Repeat_fraction	0.8565	0	120.636	-56.318	0.2664	0.2076	75
Mycobacteriales	Timetree	Repeat_fraction	GC_Poor	0.5239	0	195.773	-93.887	0.7256	0.4149	75
Mycobacteriales	Timetree	GC_Poor	Repeat_fraction	0.5239	0	195.773	-93.887	0.7256	0.4149	75
Mycobacteriales	Timetree	Repeat_fraction	GC_Rich	0.7014	0	169.039	-80.52	0.508	0.3324	75
Mycobacteriales	Timetree	GC_Rich	Repeat_fraction	0.7014	0	169.039	-80.52	2.032	0.1653	75
Acidimicrobiales	Timetree	Repeat_fraction	total length of repeats	0.8849	2e-05	13.432	-2.716	0.8676	0.0929	5
Acidimicrobiales	Timetree	total length of repeats	Repeat_fraction	0.8849	2e-05	13.432	-2.716	0.8676	0.0929	5
Acidimicrobiales	Timetree	Repeat_fraction	GC_Rich	0.7609	0.00874	16.748	-4.374	1.6841	0.1255	5
Acidimicrobiales	Timetree	GC_Rich	Repeat_fraction	0.7609	0.00874	16.748	-4.374	1.6841	0.1255	5
Actinomycetales	Timetree	Repeat_fraction	total length of repeats	0.9112	0	20.796	-6.398	0.6789	0.0933	13
Actinomycetales	Timetree	total length of repeats	Repeat_fraction	0.9112	0	20.796	-6.398	0.6789	0.0933	13
Actinomycetales	Timetree	Repeat_fraction	GC_Rich	0.6132	0.00512	37.72	-14.86	0.6239	0.3547	13
Actinomycetales	Timetree	GC_Rich	Repeat_fraction	0.6132	0.00512	37.72	-14.86	0.6239	0.3547	13
Bifidobacteriales	Timetree	Repeat_fraction	total length of repeats	0.9194	0	24.458	-8.229	0.1547	0.1265	18
Bifidobacteriales	Timetree	total length of repeats	Repeat_fraction	0.9194	0	24.458	-8.229	0.6187	0.0902	18
Bifidobacteriales	Timetree	Repeat_fraction	GC_Poor	0.5788	0.0026	50.709	-21.354	0.665	0.3772	18
Bifidobacteriales	Timetree	GC_Poor	Repeat_fraction	0.5788	0.0026	50.709	-21.354	0.665	0.3772	18
Bifidobacteriales	Timetree	Repeat_fraction	GC_Rich	0.4868	0.01806	53.185	-22.592	3.0521	0.1778	18
Bifidobacteriales	Timetree	GC_Rich	Repeat_fraction	0.4868	0.01806	53.185	-22.592	3.0521	0.1778	18
Geodermatophilase	Timetree	Repeat_fraction	Genome size	-0.6131	0.04006	23.486	-7.743	2.4966	0.153	7
Geodermatophilase	Timetree	Genome size	Repeat_fraction	-0.6131	0.04006	23.486	-7.743	2.4966	0.153	7
Geodermatophilase	Timetree	Repeat_fraction	total length of repeats	0.9938	0	-3.975	5.987	0.0123	0.0105	7
Geodermatophilase	Timetree	total length of repeats	Repeat_fraction	0.9938	0	-3.975	5.987	0.0123	0.0105	7
Geodermatophilase	Timetree	Repeat_fraction	GC_Rich	0.9752	0	5.661	1.17	0.1956	0.0351	7
Geodermatophilase	Timetree	GC_Rich	Repeat_fraction	0.9752	0	5.661	1.17	0.1956	0.0351	7
Actinomycetales	16S	Genome size	Gc%	0.7911	0	142.406	-67.203	0.3742	0.2686	104
Actinomycetales	16S	Genome size	Protein Coding Genes	0.9784	0	-15.911	11.956	0.1711	0.036	104
Actinomycetales	16S	Genome size	Gene Count	0.9671	0	14.342	-3.171	0.0648	0.06	104
Actinomycetales	16S	Genome size	GC_Rich	0.547	0.00137	66.554	-29.277	2.8031	0.1766	35
Actinomycetales	16S	Gc%	Genome size	0.7911	0	142.406	-67.203	0.3742	0.2686	104
Actinomycetales	16S	Gc%	Protein Coding Genes	0.7699	0	148.581	-70.291	0.4073	0.2854	104
Actinomycetales	16S	Gc%	Gene Count	0.7535	0	152.916	-72.458	0.4322	0.2976	104
Actinomycetales	16S	Gc%	GC_Rich	0.6068	0.00018	64.066	-28.033	2.5271	0.1717	35
Actinomycetales	16S	Protein Coding Genes	Genome size	0.9784	0	-15.911	11.956	0.1711	0.036	104
Actinomycetales	16S	Protein Coding Genes	Gc%	0.7699	0	148.581	-70.291	0.4073	0.2854	104
Actinomycetales	16S	Protein Coding Genes	Gene Count	0.989	0	-65.004	36.502	0.0873	0.0198	104
Actinomycetales	16S	Protein Coding Genes	GC_Rich	0.4913	0.00571	68.456	-30.228	3.0343	0.1802	35
Actinomycetales	16S	Gene Count	Genome size	0.9671	0	14.342	-3.171	0.259	0.0507	104
Actinomycetales	16S	Gene Count	Gc%	0.7535	0	152.916	-72.458	0.4322	0.2976	104
Actinomycetales	16S	Gene Count	Protein Coding Genes	0.989	0	-65.004	36.502	0.0218	0.0211	104
Actinomycetales	16S	Gene Count	Average Protein length	-0.3123	0.00497	206.666	-99.333	0.9025	0.4679	104
Actinomycetales	16S	Gene Count	GC_Rich	0.4832	0.00685	68.706	-30.353	0.7665	0.4158	35
Actinomycetales	16S	Average Protein length	Gene Count	-0.3123	0.00497	206.666	-99.333	0.9025	0.4679	104
Actinomycetales	16S	total length of repeats	GC_Rich	0.7377	0	56.231	-24.115	1.8232	0.1547	35
Actinomycetales	16S	GC_Rich	Genome size	0.547	0.00137	66.554	-29.277	2.8031	0.1766	35
Actinomycetales	16S	GC_Rich	Gc%	0.6068	0.00018	64.066	-28.033	2.5271	0.1717	35
Actinomycetales	16S	GC_Rich	Protein Coding Genes	0.4913	0.00571	68.456	-30.228	0.7586	0.4134	35
Actinomycetales	16S	GC_Rich	Gene Count	0.4832	0.00685	68.706	-30.353	3.066	0.1807	35
Actinomycetales	16S	GC_Rich	total length of repeats	0.7377	0	56.231	-24.115	1.8232	0.1547	35
Bifidobacteriales	16S	Genome size	Protein Coding Genes	0.4004	3e-05	254.671	-123.335	0.8397	0.4515	107
Bifidobacteriales	16S	Genome size	Gene Count	0.408	2e-05	253.987	-122.994	0.8336	0.4497	107
Bifidobacteriales	16S	Gc%	Protein Coding Genes	0.423	1e-05	252.582	-122.291	0.8211	0.446	107
Bifidobacteriales	16S	Gc%	Gene Count	0.4292	0	251.98	-121.99	0.8158	0.4444	107
Bifidobacteriales	16S	Gc%	GC_Poor	-0.4505	0	223.709	-107.854	3.1881	0.188	94
Bifidobacteriales	16S	Gc%	GC_Rich	0.282	0.0074	235.658	-113.829	3.6818	0.1942	94
Bifidobacteriales	16S	Protein Coding Genes	Genome size	0.4004	3e-05	254.671	-123.335	3.3589	0.1906	107
Bifidobacteriales	16S	Protein Coding Genes	Gc%	0.423	1e-05	252.582	-122.291	0.8211	0.446	107
Bifidobacteriales	16S	Protein Coding Genes	Gene Count	0.9981	0	-246.317	127.158	0.0038	0.0038	107
Bifidobacteriales	16S	Gene Count	Genome size	0.408	2e-05	253.987	-122.994	0.8336	0.4497	107
Bifidobacteriales	16S	Gene Count	Gc%	0.4292	0	251.98	-121.99	0.8158	0.4444	107
Bifidobacteriales	16S	Gene Count	Protein Coding Genes	0.9981	0	-246.317	127.158	0.0038	0.0038	107
Bifidobacteriales	16S	total length of repeats	GC_Poor	0.6023	0	205.137	-98.569	2.549	0.1774	94
Bifidobacteriales	16S	total length of repeats	GC_Rich	0.7449	0	175.35	-83.675	0.4451	0.3043	94
Bifidobacteriales	16S	GC_Poor	Gc%	-0.4505	0	223.709	-107.854	3.1881	0.188	94
Bifidobacteriales	16S	GC_Poor	total length of repeats	0.6023	0	205.137	-98.569	2.549	0.1774	94
Bifidobacteriales	16S	GC_Poor	GC_Rich	0.3079	0.0032	234.271	-113.136	3.6208	0.1935	94
Bifidobacteriales	16S	GC_Rich	Gc%	0.282	0.0074	235.658	-113.829	3.6818	0.1942	94
Bifidobacteriales	16S	GC_Rich	total length of repeats	0.7449	0	175.35	-83.675	0.4451	0.3043	94
Bifidobacteriales	16S	GC_Rich	GC_Poor	0.3079	0.0032	234.271	-113.136	3.6208	0.1935	94
Geodermatophilase	16S	Genome size	Protein Coding Genes	0.9478	0	32.386	-12.193	0.1017	0.0903	54
Geodermatophilase	16S	Genome size	Gene Count	0.8306	0	83.682	-37.841	1.2407	0.1354	54
Geodermatophilase	16S	Protein Coding Genes	Genome size	0.9478	0	32.386	-12.193	0.4068	0.0707	54
Geodermatophilase	16S	Protein Coding Genes	Gene Count	0.9565	0	24.176	-8.088	0.3403	0.0621	54
Geodermatophilase	16S	Protein Coding Genes	Average Protein length	-0.399	0.00317	129.555	-60.777	3.3632	0.1885	54
Geodermatophilase	16S	Protein Coding Genes	Average gene length	-0.4022	0.00288	129.412	-60.706	3.3528	0.1884	54
Geodermatophilase	16S	Gene Count	Genome size	0.8306	0	83.682	-37.841	1.2407	0.1354	54
Geodermatophilase	16S	Gene Count	Protein Coding Genes	0.9565	0	24.176	-8.088	0.3403	0.0621	54
Geodermatophilase	16S	Gene Count	Average Protein length	-0.6397	0	113.323	-52.662	2.3632	0.1718	54
Geodermatophilase	16S	Gene Count	Average gene length	-0.641	0	113.193	-52.597	0.5891	0.3627	54
Geodermatophilase	16S	Average Protein length	Protein Coding Genes	-0.399	0.00317	129.555	-60.777	3.3632	0.1885	54
Geodermatophilase	16S	Average Protein length	Gene Count	-0.6397	0	113.323	-52.662	2.3632	0.1718	54
Geodermatophilase	16S	Average Protein length	Average gene length	0.9985	0	-130.462	69.231	0.0118	0.0029	54
Geodermatophilase	16S	Average gene length	Protein Coding Genes	-0.4022	0.00288	129.412	-60.706	3.3528	0.1884	54
Geodermatophilase	16S	Average gene length	Gene Count	-0.641	0	113.193	-52.597	0.5891	0.3627	54
Geodermatophilase	16S	Average gene length	Average Protein length	0.9985	0	-130.462	69.231	0.0118	0.0029	54
Geodermatophilase	16S	total length of repeats	GC_Rich	0.9861	0	-3.531	5.765	0.1107	0.0231	18
Geodermatophilase	16S	GC_Rich	total length of repeats	0.9861	0	-3.531	5.765	0.1107	0.0231	18
Glycomycetales	16S	Genome size	Gc%	0.7166	0.03989	15.318	-3.659	1.9458	0.1239	25
Glycomycetales	16S	Genome size	Protein Coding Genes	0.9996	0	-10.792	9.396	0.0028	0.0005	25
Glycomycetales	16S	Genome size	Gene Count	1	0	-20.619	14.31	0.0001	0	25
Glycomycetales	16S	Gc%	Genome size	0.7166	0.03989	15.318	-3.659	0.4865	0.2454	25
Glycomycetales	16S	Gc%	Gene Count	0.7166	0.03992	15.319	-3.66	0.4865	0.2455	25
Glycomycetales	16S	Protein Coding Genes	Genome size	0.9996	0	-10.792	9.396	0.0007	0.0005	25
Glycomycetales	16S	Protein Coding Genes	Gene Count	0.9997	0	-10.976	9.488	0.0027	0.0005	25
Glycomycetales	16S	Gene Count	Genome size	1	0	-20.619	14.31	0.0001	0	25
Glycomycetales	16S	Gene Count	Gc%	0.7166	0.03992	15.319	-3.66	1.9462	0.1239	25
Glycomycetales	16S	Gene Count	Protein Coding Genes	0.9997	0	-10.976	9.488	0.0027	0.0005	25
Glycomycetales	16S	Average Protein length	Average gene length	0.9221	0	10.606	-1.303	0.1498	0.0977	25
Glycomycetales	16S	Average gene length	Average Protein length	0.9221	0	10.606	-1.303	0.599	0.0702	25
Nakamuralles	16S	Genome size	Average Protein length	-1	0	-133.271	70.636	1	0	8
Nakamuralles	16S	Genome size	Average gene length	-1	0	-133.271	70.636	1	0	8
Nakamuralles	16S	Gc%	Genome size	1	0	-133.271	70.636	1	0	8
Nakamuralles	16S	Protein Coding Genes	Genome size	1	0	-133.271	70.636	1	0	8
Nakamuralles	16S	Gene Count	Genome size	1	0	-133.271	70.636	1	0	8
Catenulisporales	16S	Genome size	Gc%	-0.6819	0.01365	22.408	-7.204	2.1403	0.146	10
Catenulisporales	16S	Genome size	Protein Coding Genes	0.9432	0	11.36	-1.68	0.1104	0.0852	10
Catenulisporales	16S	Genome size	Gene Count	0.9389	0	11.859	-1.93	0.4742	0.0689	10
Catenulisporales	16S	Genome size	Average Protein length	0.6338	0.03019	23.191	-7.596	2.3934	0.1511	10
Catenulisporales	16S	Genome size	Average gene length	0.615	0.03908	23.46	-7.73	2.4872	0.1528	10
Catenulisporales	16S	Gc%	Genome size	-0.6819	0.01365	22.408	-7.204	2.1403	0.146	10
Catenulisporales	16S	Gc%	Protein Coding Genes	-0.8062	0.00031	19.437	-5.719	0.35	0.2222	10
Catenulisporales	16S	Gc%	Gene Count	-0.7629	0.0018	20.68	-6.34	1.6719	0.1341	10
Catenulisporales	16S	Protein Coding Genes	Genome size	0.9432	0	11.36	-1.68	0.1104	0.0852	10
Catenulisporales	16S	Protein Coding Genes	Gc%	-0.8062	0.00031	19.437	-5.719	1.4	0.125	10
Catenulisporales	16S	Protein Coding Genes	Gene Count	0.9888	0	0.146	3.927	0.089	0.0175	10
Catenulisporales	16S	Gene Count	Genome size	0.9389	0	11.859	-1.93	0.4742	0.0689	10
Catenulisporales	16S	Gene Count	Gc%	-0.7629	0.0018	20.68	-6.34	0.418	0.2527	10
Catenulisporales	16S	Gene Count	Protein Coding Genes	0.9888	0	0.146	3.927	0.089	0.0175	10
Catenulisporales	16S	Average Protein length	Genome size	0.6338	0.03019	23.191	-7.596	0.5984	0.3209	10
Catenulisporales	16S	Average Protein length	Average gene length	0.9824	0	3.285	2.357	0.1393	0.0262	10
Catenulisporales	16S	Average gene length	Genome size	0.615	0.03908	23.46	-7.73	0.6218	0.3286	10
Catenulisporales	16S	Average gene length	Average Protein length	0.9824	0	3.285	2.357	0.1393	0.0262	10
Actinomycetales	16S	Repeat_fraction	total length of repeats	0.9407	0	30.633	-11.317	0.4603	0.0765	35
Actinomycetales	16S	total length of repeats	Repeat_fraction	0.9407	0	30.633	-11.317	0.4603	0.0765	35
Actinomycetales	16S	Repeat_fraction	GC_Rich	0.6282	0	88.747	-40.373	0.6054	0.3663	35
Actinomycetales	16S	GC_Rich	Repeat_fraction	0.6282	0	88.747	-40.373	0.6054	0.3663	35
Bifidobacteriales	16S	Repeat_fraction	Gc%	-0.286	0.04073	136.358	-64.179	3.6728	0.1923	47
Bifidobacteriales	16S	Gc%	Repeat_fraction	-0.286	0.04073	136.358	-64.179	3.6728	0.1923	47
Bifidobacteriales	16S	Repeat_fraction	total length of repeats	0.9485	0	32.289	-12.144	0.4012	0.0701	47
Bifidobacteriales	16S	total length of repeats	Repeat_fraction	0.9485	0	32.289	-12.144	0.1003	0.0892	47
Bifidobacteriales	16S	Repeat_fraction	GC_Poor	0.4778	0.00019	128.19	-60.095	3.0868	0.1848	47
Bifidobacteriales	16S	GC_Poor	Repeat_fraction	0.4778	0.00019	128.19	-60.095	3.0868	0.1848	47
Bifidobacteriales	16S	Repeat_fraction	GC_Rich	0.5603	0	122.658	-57.329	0.686	0.3982	47
Bifidobacteriales	16S	GC_Rich	Repeat_fraction	0.5603	0	122.658	-57.329	2.7441	0.1793	47
Geodermatophilase	16S	Repeat_fraction	total length of repeats	0.9937	0	-20.648	14.324	0.0505	0.0113	18
Geodermatophilase	16S	total length of repeats	Repeat_fraction	0.9937	0	-20.648	14.324	0.0505	0.0113	18
Geodermatophilase	16S	Repeat_fraction	GC_Rich	0.9822	0	-2.096	5.048	0.1415	0.0293	18
Geodermatophilase	16S	GC_Rich	Repeat_fraction	0.9822	0	-2.096	5.048	0.1415	0.0293	18
Glycomycetales	16S	Repeat_fraction	Average gene length	0.6296	0.03203	23.252	-7.626	0.6036	0.3226	7
Glycomycetales	16S	Average gene length	Repeat_fraction	0.6296	0.03203	23.252	-7.626	2.4145	0.1515	7
Glycomycetales	16S	Repeat_fraction	total length of repeats	0.9884	0	0.42	3.79	0.0925	0.0181	7
Glycomycetales	16S	total length of repeats	Repeat_fraction	0.9884	0	0.42	3.79	0.0925	0.0181	7
Glycomycetales	16S	Repeat_fraction	GC_Rich	0.9926	0	-2.761	5.381	0.0147	0.0124	7
Glycomycetales	16S	GC_Rich	Repeat_fraction	0.9926	0	-2.761	5.381	0.0147	0.0124	7
Jiangellales	16S	Repeat_fraction	total length of repeats	0.9992	0	-33.101	20.551	0.0061	0.0014	11
Jiangellales	16S	total length of repeats	Repeat_fraction	0.9992	0	-33.101	20.551	0.0061	0.0014	11
Kineosporiales	16S	Repeat_fraction	Average Protein length	0.8763	5e-05	13.77	-2.885	0.9282	0.0963	5
Kineosporiales	16S	Average Protein length	Repeat_fraction	0.8763	5e-05	13.77	-2.885	0.9282	0.0963	5
Kineosporiales	16S	Repeat_fraction	Average gene length	0.8695	8e-05	14.021	-3.011	0.244	0.1569	5
Kineosporiales	16S	Average gene length	Repeat_fraction	0.8695	8e-05	14.021	-3.011	0.9761	0.0988	5
Kineosporiales	16S	Repeat_fraction	total length of repeats	0.8848	2e-05	13.439	-2.719	0.8688	0.093	5
Kineosporiales	16S	total length of repeats	Repeat_fraction	0.8848	2e-05	13.439	-2.719	0.2172	0.1428	5
Kineosporiales	16S	Repeat_fraction	GC_Rich	0.9556	0	8.856	-0.428	0.3474	0.0516	5
Kineosporiales	16S	GC_Rich	Repeat_fraction	0.9556	0	8.856	-0.428	0.3474	0.0516	5
Nakamuralles	16S	Repeat_fraction	Gc%	-0.7666	0.00158	20.584	-6.292	1.6493	0.1334	7
Nakamuralles	16S	Gc%	Repeat_fraction	-0.7666	0.00158	20.584	-6.292	1.6493	0.1334	7
Nakamuralles	16S	Repeat_fraction	total length of repeats	0.9713	0	6.687	0.656	0.2265	0.0396	7
Nakamuralles	16S	total length of repeats	Repeat_fraction	0.9713	0	6.687	0.656	0.0566	0.0459	7
Catenulisporales	16S	Repeat_fraction	total length of repeats	0.9993	0	-11.512	9.756	0.0059	0.0012	5
Catenulisporales	16S	total length of repeats	Repeat_fraction	0.9993	0	-11.512	9.756	0.0059	0.0012	5
Frankiales	16S	Repeat_fraction	total length of repeats	0.9517	0	10.741	-1.371	0.0943	0.0754	8
Frankiales	16S	total length of repeats	Repeat_fraction	0.9517	0	10.741	-1.371	0.377	0.0599	8
Frankiales	16S	Repeat_fraction	GC_Rich	0.9298	0	13.639	-2.82	0.1354	0.1044	8
Frankiales	16S	GC_Rich	Repeat_fraction	0.9298	0	13.639	-2.82	0.5416	0.0769	8
Acidimicrobiales	16S	Repeat_fraction	Average gene length	0.5406	0.03307	34.366	-13.183	2.831	0.1679	11
Acidimicrobiales	16S	Average gene length	Repeat_fraction	0.5406	0.03307	34.366	-13.183	0.7078	0.3768	11
Acidimicrobiales	16S	Repeat_fraction	total length of repeats	0.9343	0	15.471	-3.736	0.5081	0.0766	11
Acidimicrobiales	16S	total length of repeats	Repeat_fraction	0.9343	0	15.471	-3.736	0.5081	0.0766	11
Acidimicrobiales	16S	Repeat_fraction	GC_Rich	0.7729	5e-05	28.161	-10.08	0.4026	0.261	11
Acidimicrobiales	16S	GC_Rich	Repeat_fraction	0.7729	5e-05	28.161	-10.08	1.6105	0.1402	11
Actinomycetales	WGS	Genome size	Gc%	0.7741	0	153.186	-72.593	1.6032	0.1519	108
Actinomycetales	WGS	Genome size	Protein Coding Genes	0.9786	0	-17.576	12.788	0.1695	0.0358	108
Actinomycetales	WGS	Genome size	Gene Count	0.9677	0	13.16	-2.58	0.0635	0.0589	108
Actinomycetales	WGS	Genome size	GC_Rich	0.5367	0.00147	69.433	-30.716	2.8478	0.1776	36
Actinomycetales	WGS	Gc%	Genome size	0.7741	0	153.186	-72.593	1.6032	0.1519	108
Actinomycetales	WGS	Gc%	Protein Coding Genes	0.751	0	159.594	-75.797	1.7442	0.1568	108
Actinomycetales	WGS	Gc%	Gene Count	0.7359	0	163.4	-77.7	1.8338	0.1597	108
Actinomycetales	WGS	Gc%	GC_Rich	0.624	7e-05	65.596	-28.798	2.4426	0.1703	36
Actinomycetales	WGS	Protein Coding Genes	Genome size	0.9786	0	-17.576	12.788	0.1695	0.0358	108
Actinomycetales	WGS	Protein Coding Genes	Gc%	0.751	0	159.594	-75.797	1.7442	0.1568	108
Actinomycetales	WGS	Protein Coding Genes	Gene Count	0.9892	0	-68.88	38.44	0.0863	0.0196	108
Actinomycetales	WGS	Protein Coding Genes	Average Protein length	-0.225	0.04413	218.725	-105.362	3.7976	0.1953	108
Actinomycetales	WGS	Protein Coding Genes	GC_Rich	0.4711	0.00758	71.653	-31.826	0.7781	0.4201	36
Actinomycetales	WGS	Gene Count	Genome size	0.9677	0	13.16	-2.58	0.0635	0.0589	108
Actinomycetales	WGS	Gene Count	Gc%	0.7359	0	163.4	-77.7	0.4585	0.3102	108
Actinomycetales	WGS	Gene Count	Protein Coding Genes	0.9892	0	-68.88	38.44	0.0863	0.0196	108
Actinomycetales	WGS	Gene Count	Average Protein length	-0.3248	0.00276	214.201	-103.101	0.8945	0.466	108
Actinomycetales	WGS	Gene Count	GC_Rich	0.4696	0.00782	71.698	-31.849	3.1179	0.1817	36
Actinomycetales	WGS	Average Protein length	Protein Coding Genes	-0.225	0.04413	218.725	-105.362	3.7976	0.1953	108
Actinomycetales	WGS	Average Protein length	Gene Count	-0.3248	0.00276	214.201	-103.101	0.8945	0.466	108
Actinomycetales	WGS	total length of repeats	GC_Rich	0.7453	0	57.657	-24.828	1.778	0.1536	36
Actinomycetales	WGS	GC_Rich	Genome size	0.5367	0.00147	69.433	-30.716	2.8478	0.1776	36
Actinomycetales	WGS	GC_Rich	Gc%	0.624	7e-05	65.596	-28.798	2.4426	0.1703	36
Actinomycetales	WGS	GC_Rich	Protein Coding Genes	0.4711	0.00758	71.653	-31.826	0.7781	0.4201	36
Actinomycetales	WGS	GC_Rich	Gene Count	0.4696	0.00782	71.698	-31.849	3.1179	0.1817	36
Actinomycetales	WGS	GC_Rich	total length of repeats	0.7453	0	57.657	-24.828	1.778	0.1536	36
Bifidobacteriales	WGS	Genome size	Protein Coding Genes	0.4004	2e-05	265.317	-128.658	3.3586	0.1907	111
Bifidobacteriales	WGS	Genome size	Gene Count	0.4076	1e-05	264.647	-128.324	3.3355	0.1904	111
Bifidobacteriales	WGS	Gc%	Protein Coding Genes	0.4283	0	262.614	-127.307	0.8166	0.4449	111
Bifidobacteriales	WGS	Gc%	Gene Count	0.4347	0	261.951	-126.976	0.811	0.4432	111
Bifidobacteriales	WGS	Gc%	GC_Poor	-0.4493	0	229.044	-110.522	3.1924	0.1881	96
Bifidobacteriales	WGS	Gc%	GC_Rich	0.2793	0.00732	241.31	-116.655	0.922	0.4741	96
Bifidobacteriales	WGS	Protein Coding Genes	Genome size	0.4004	2e-05	265.317	-128.658	3.3586	0.1907	111
Bifidobacteriales	WGS	Protein Coding Genes	Gc%	0.4283	0	262.614	-127.307	0.8166	0.4449	111
Bifidobacteriales	WGS	Protein Coding Genes	Gene Count	0.9981	0	-258.039	133.02	0.0152	0.0037	111
Bifidobacteriales	WGS	Gene Count	Genome size	0.4076	1e-05	264.647	-128.324	3.3355	0.1904	111
Bifidobacteriales	WGS	Gene Count	Gc%	0.4347	0	261.951	-126.976	0.811	0.4432	111
Bifidobacteriales	WGS	Gene Count	Protein Coding Genes	0.9981	0	-258.039	133.02	0.0152	0.0037	111
Bifidobacteriales	WGS	total length of repeats	GC_Poor	0.6061	0	209.301	-100.651	0.6327	0.383	96
Bifidobacteriales	WGS	total length of repeats	GC_Rich	0.7492	0	178.191	-85.096	1.7551	0.1574	96
Bifidobacteriales	WGS	GC_Poor	Gc%	-0.4493	0	229.044	-110.522	0.7981	0.4386	96
Bifidobacteriales	WGS	GC_Poor	total length of repeats	0.6061	0	209.301	-100.651	0.6327	0.383	96
Bifidobacteriales	WGS	GC_Poor	GC_Rich	0.3148	0.00223	239.345	-115.673	3.6037	0.1934	96
Bifidobacteriales	WGS	GC_Rich	Gc%	0.2793	0.00732	241.31	-116.655	0.922	0.4741	96
Bifidobacteriales	WGS	GC_Rich	total length of repeats	0.7492	0	178.191	-85.096	1.7551	0.1574	96
Bifidobacteriales	WGS	GC_Rich	GC_Poor	0.3148	0.00223	239.345	-115.673	3.6037	0.1934	96
Geodermatophilase	WGS	Genome size	Protein Coding Genes	0.9471	0	34.062	-13.031	0.1029	0.0914	56
Geodermatophilase	WGS	Genome size	Gene Count	0.8298	0	87.204	-39.602	1.2455	0.1358	56
Geodermatophilase	WGS	Protein Coding Genes	Genome size	0.9471	0	34.062	-13.031	0.4117	0.0714	56
Geodermatophilase	WGS	Protein Coding Genes	Gene Count	0.9566	0	24.889	-8.445	0.085	0.0767	56
Geodermatophilase	WGS	Protein Coding Genes	Average Protein length	-0.3978	0.00267	134.94	-63.47	0.8418	0.4475	56
Geodermatophilase	WGS	Protein Coding Genes	Average gene length	-0.4009	0.00243	134.796	-63.398	3.357	0.1886	56
Geodermatophilase	WGS	Gene Count	Genome size	0.8298	0	87.204	-39.602	1.2455	0.1358	56
Geodermatophilase	WGS	Gene Count	Protein Coding Genes	0.9566	0	24.889	-8.445	0.34	0.0621	56
Geodermatophilase	WGS	Gene Count	Average Protein length	-0.6386	0	118.06	-55.03	0.5922	0.3642	56
Geodermatophilase	WGS	Gene Count	Average gene length	-0.6398	0	117.932	-54.966	0.5906	0.3636	56
Geodermatophilase	WGS	Average Protein length	Protein Coding Genes	-0.3978	0.00267	134.94	-63.47	0.8418	0.4475	56
Geodermatophilase	WGS	Average Protein length	Gene Count	-0.6386	0	118.06	-55.03	0.5922	0.3642	56
Geodermatophilase	WGS	Average Protein length	Average gene length	0.9985	0	-136.439	72.22	0.0029	0.0029	56
Geodermatophilase	WGS	Average gene length	Protein Coding Genes	-0.4009	0.00243	134.796	-63.398	0.8393	0.4468	56
Geodermatophilase	WGS	Average gene length	Gene Count	-0.6398	0	117.932	-54.966	0.5906	0.3636	56
Geodermatophilase	WGS	Average gene length	Average Protein length	0.9985	0	-136.439	72.22	0.0118	0.0029	56
Geodermatophilase	WGS	total length of repeats	GC_Rich	0.9861	0	-3.531	5.765	0.1107	0.0231	18
Geodermatophilase	WGS	GC_Rich	total length of repeats	0.9861	0	-3.531	5.765	0.1107	0.0231	18
Glycomycetales	WGS	Genome size	Gc%	0.7166	0.03989	15.318	-3.659	1.9458	0.1239	27
Glycomycetales	WGS	Genome size	Protein Coding Genes	0.9996	0	-10.792	9.396	0.0028	0.0005	27
Glycomycetales	WGS	Genome size	Gene Count	1	0	-20.619	14.31	0.0001	0	27
Glycomycetales	WGS	Gc%	Genome size	0.7166	0.03989	15.318	-3.659	0.4865	0.2454	27
Glycomycetales	WGS	Gc%	Gene Count	0.7166	0.03992	15.319	-3.66	0.4865	0.2455	27
Glycomycetales	WGS	Protein Coding Genes	Genome size	0.9996	0	-10.792	9.396	0.0007	0.0005	27
Glycomycetales	WGS	Protein Coding Genes	Gene Count	0.9997	0	-10.976	9.488	0.0027	0.0005	27
Glycomycetales	WGS	Gene Count	Genome size	1	0	-20.619	14.31	0.0001	0	27
Glycomycetales	WGS	Gene Count	Gc%	0.7166	0.03992	15.319	-3.66	1.9462	0.1239	27
Glycomycetales	WGS	Gene Count	Protein Coding Genes	0.9997	0	-10.976	9.488	0.0027	0.0005	27
Glycomycetales	WGS	Average Protein length	Average gene length	0.9221	0	10.606	-1.303	0.1498	0.0977	27
Glycomycetales	WGS	Average gene length	Average Protein length	0.9221	0	10.606	-1.303	0.599	0.0702	27
Nakamuralles	WGS	Genome size	Average Protein length	-1	0	-133.271	70.636	1	0	9
Nakamuralles	WGS	Genome size	Average gene length	-1	0	-133.271	70.636	1	0	9
Nakamuralles	WGS	Gc%	Genome size	1	0	-133.271	70.636	1	0	9
Nakamuralles	WGS	Protein Coding Genes	Genome size	1	0	-133.271	70.636	1	0	9
Nakamuralles	WGS	Gene Count	Genome size	1	0	-133.271	70.636	1	0	9
Catenulisporales	WGS	Genome size	Gc%	-0.6819	0.01365	22.408	-7.204	2.1403	0.146	10
Catenulisporales	WGS	Genome size	Protein Coding Genes	0.9432	0	11.36	-1.68	0.1104	0.0852	10
Catenulisporales	WGS	Genome size	Gene Count	0.9389	0	11.859	-1.93	0.4742	0.0689	10
Catenulisporales	WGS	Genome size	Average Protein length	0.6338	0.03019	23.191	-7.596	2.3934	0.1511	10
Catenulisporales	WGS	Genome size	Average gene length	0.615	0.03908	23.46	-7.73	2.4872	0.1528	10
Catenulisporales	WGS	Gc%	Genome size	-0.6819	0.01365	22.408	-7.204	2.1403	0.146	10
Catenulisporales	WGS	Gc%	Protein Coding Genes	-0.8062	0.00031	19.437	-5.719	0.35	0.2222	10
Catenulisporales	WGS	Gc%	Gene Count	-0.7629	0.0018	20.68	-6.34	1.6719	0.1341	10
Catenulisporales	WGS	Protein Coding Genes	Genome size	0.9432	0	11.36	-1.68	0.1104	0.0852	10
Catenulisporales	WGS	Protein Coding Genes	Gc%	-0.8062	0.00031	19.437	-5.719	1.4	0.125	10
Catenulisporales	WGS	Protein Coding Genes	Gene Count	0.9888	0	0.146	3.927	0.089	0.0175	10
Catenulisporales	WGS	Gene Count	Genome size	0.9389	0	11.859	-1.93	0.4742	0.0689	10
Catenulisporales	WGS	Gene Count	Gc%	-0.7629	0.0018	20.68	-6.34	0.418	0.2527	10
Catenulisporales	WGS	Gene Count	Protein Coding Genes	0.9888	0	0.146	3.927	0.089	0.0175	10
Catenulisporales	WGS	Average Protein length	Genome size	0.6338	0.03019	23.191	-7.596	0.5984	0.3209	10
Catenulisporales	WGS	Average Protein length	Average gene length	0.9824	0	3.285	2.357	0.1393	0.0262	10
Catenulisporales	WGS	Average gene length	Genome size	0.615	0.03908	23.46	-7.73	0.6218	0.3286	10
Catenulisporales	WGS	Average gene length	Average Protein length	0.9824	0	3.285	2.357	0.1393	0.0262	10
Actinomycetales	WGS	Repeat_fraction	total length of repeats	0.9413	0	30.968	-11.484	0.4559	0.0761	36
Actinomycetales	WGS	total length of repeats	Repeat_fraction	0.9413	0	30.968	-11.484	0.4559	0.0761	36
Actinomycetales	WGS	Repeat_fraction	GC_Rich	0.6333	0	90.695	-41.347	2.3957	0.1715	36
Actinomycetales	WGS	GC_Rich	Repeat_fraction	0.6333	0	90.695	-41.347	2.3957	0.1715	36
Bifidobacteriales	WGS	Repeat_fraction	Gc%	-0.291	0.03327	141.711	-66.856	3.6614	0.1924	49
Bifidobacteriales	WGS	Gc%	Repeat_fraction	-0.291	0.03327	141.711	-66.856	3.6614	0.1924	49
Bifidobacteriales	WGS	Repeat_fraction	total length of repeats	0.9512	0	30.821	-11.411	0.0952	0.0852	49
Bifidobacteriales	WGS	total length of repeats	Repeat_fraction	0.9512	0	30.821	-11.411	0.3809	0.0676	49
Bifidobacteriales	WGS	Repeat_fraction	GC_Poor	0.4863	0.0001	132.822	-62.411	3.0539	0.1845	49
Bifidobacteriales	WGS	GC_Poor	Repeat_fraction	0.4863	0.0001	132.822	-62.411	3.0539	0.1845	49
Bifidobacteriales	WGS	Repeat_fraction	GC_Rich	0.5741	0	126.451	-59.226	2.6816	0.1784	49
Bifidobacteriales	WGS	GC_Rich	Repeat_fraction	0.5741	0	126.451	-59.226	2.6816	0.1784	49
Geodermatophilase	WGS	Repeat_fraction	total length of repeats	0.9937	0	-20.648	14.324	0.0126	0.0118	18
Geodermatophilase	WGS	total length of repeats	Repeat_fraction	0.9937	0	-20.648	14.324	0.0505	0.0113	18
Geodermatophilase	WGS	Repeat_fraction	GC_Rich	0.9822	0	-2.096	5.048	0.0354	0.0323	18
Geodermatophilase	WGS	GC_Rich	Repeat_fraction	0.9822	0	-2.096	5.048	0.1415	0.0293	18
Glycomycetales	WGS	Repeat_fraction	Average gene length	0.6296	0.03203	23.252	-7.626	0.6036	0.3226	7
Glycomycetales	WGS	Average gene length	Repeat_fraction	0.6296	0.03203	23.252	-7.626	2.4145	0.1515	7
Glycomycetales	WGS	Repeat_fraction	total length of repeats	0.9884	0	0.42	3.79	0.0925	0.0181	7
Glycomycetales	WGS	total length of repeats	Repeat_fraction	0.9884	0	0.42	3.79	0.0925	0.0181	7
Glycomycetales	WGS	Repeat_fraction	GC_Rich	0.9926	0	-2.761	5.381	0.0587	0.0119	7
Glycomycetales	WGS	GC_Rich	Repeat_fraction	0.9926	0	-2.761	5.381	0.0587	0.0119	7
Jiangellales	WGS	Repeat_fraction	total length of repeats	0.9992	0	-33.101	20.551	0.0061	0.0014	11
Jiangellales	WGS	total length of repeats	Repeat_fraction	0.9992	0	-33.101	20.551	0.0015	0.0014	11
Kineosporiales	WGS	Repeat_fraction	Average Protein length	0.7175	0.00643	21.724	-6.862	1.9409	0.1414	7
Kineosporiales	WGS	Average Protein length	Repeat_fraction	0.7175	0.00643	21.724	-6.862	1.9409	0.1414	7
Kineosporiales	WGS	Repeat_fraction	Average gene length	0.7475	0.00291	21.058	-6.529	1.7648	0.1368	7
Kineosporiales	WGS	Average gene length	Repeat_fraction	0.7475	0.00291	21.058	-6.529	1.7648	0.1368	7
Kineosporiales	WGS	Repeat_fraction	total length of repeats	0.9088	0	14.549	-3.274	0.6963	0.088	7
Kineosporiales	WGS	total length of repeats	Repeat_fraction	0.9088	0	14.549	-3.274	0.6963	0.088	7
Kineosporiales	WGS	Repeat_fraction	GC_Rich	0.9624	0	8.543	-0.272	0.0738	0.0589	7
Kineosporiales	WGS	GC_Rich	Repeat_fraction	0.9624	0	8.543	-0.272	0.2953	0.0489	7
Nakamuralles	WGS	Repeat_fraction	Gc%	-0.7666	0.00158	20.584	-6.292	1.6493	0.1334	7
Nakamuralles	WGS	Gc%	Repeat_fraction	-0.7666	0.00158	20.584	-6.292	0.4123	0.2502	7
Nakamuralles	WGS	Repeat_fraction	total length of repeats	0.9713	0	6.687	0.656	0.0566	0.0459	7
Nakamuralles	WGS	total length of repeats	Repeat_fraction	0.9713	0	6.687	0.656	0.2265	0.0396	7
Catenulisporales	WGS	Repeat_fraction	total length of repeats	0.9993	0	-11.512	9.756	0.0059	0.0012	5
Catenulisporales	WGS	total length of repeats	Repeat_fraction	0.9993	0	-11.512	9.756	0.0059	0.0012	5
Frankiales	WGS	Repeat_fraction	total length of repeats	0.9517	0	10.741	-1.371	0.0943	0.0754	8
Frankiales	WGS	total length of repeats	Repeat_fraction	0.9517	0	10.741	-1.371	0.377	0.0599	8
Frankiales	WGS	Repeat_fraction	GC_Rich	0.9298	0	13.639	-2.82	0.1354	0.1044	8
Frankiales	WGS	GC_Rich	Repeat_fraction	0.9298	0	13.639	-2.82	0.5416	0.0769	8
Acidimicrobiales	WGS	Repeat_fraction	Genome size	-0.5869	0.00669	40.781	-16.391	0.6556	0.3677	14
Acidimicrobiales	WGS	Genome size	Repeat_fraction	-0.5869	0.00669	40.781	-16.391	2.6223	0.1681	14
