## Supplementary Table 7 (ST7) for "Independent evolutionary trajectories of genomic repeats and non–repeat genome features in Actinomycetota"

### Sheet: Sheet1
Order	Tree	Trait	Sample_Size	AD_Statistic_BM	AD_P_Value_BM	AD_Statistic_OU	AD_P_Value_OU	KS_Statistic_BM	KS_P_Value_BM	KS_Statistic_OU	KS_P_Value_OU
Mycobacteriales	Timetree	Genome size	376	17.0695	3.7e-24	17.0695	3.7e-24	0.149024	1.1359e-07	0.13942	9.1018e-07
Mycobacteriales	Timetree	Gc%	376	24.3674	3.7e-24	24.3674	3.7e-24	0.168532	1.0819e-09	0.158154	1.3813e-08
Mycobacteriales	Timetree	Protein Coding Genes	376	22.6067	3.7e-24	22.6067	3.7e-24	0.169016	9.569e-10	0.159782	9.3637e-09
Mycobacteriales	Timetree	Average Protein length	376	36.508	3.7e-24	36.508	3.7e-24	0.220734	2.5371e-16	0.214649	1.8566e-15
Mycobacteriales	Timetree	Average gene length	376	61.3322	3.7e-24	61.3322	3.7e-24	0.294088	1.2114e-28	0.290753	5.2442e-28
Bifidobacteriales	Timetree	Genome size	44	8.31685	1.3963e-20	8.31685	1.3963e-20	0.337568	8.9199e-05	0.290205	0.00121782
Bifidobacteriales	Timetree	Gc%	44	6.69667	1.0751e-16	6.69667	1.0751e-16	0.308841	0.0004564	0.225227	0.0231352
Bifidobacteriales	Timetree	Protein Coding Genes	44	10.703	3.7e-24	10.703	3.7e-24	0.396841	1.9426e-06	0.369523	1.2238e-05
Bifidobacteriales	Timetree	Average gene length	44	3.23555	3.0288e-08	3.23555	3.0288e-08	0.223295	0.0249663	0.151705	0.263843
Actinomycetales	Timetree	Genome size	59	2.33174	5.6033e-06	2.33174	5.6033e-06	0.158525	0.103374	0.153169	0.125843
Actinomycetales	Timetree	Gc%	59	1.99049	3.9227e-05	1.99049	3.9227e-05	0.199271	0.0185398	0.185831	0.0341266
Actinomycetales	Timetree	Gene Count	59	1.71356	0.00019093	1.71356	0.00019093	0.128424	0.285396	0.115424	0.412146
Actinomycetales	Timetree	Protein Coding Genes	59	1.61031	0.00034471	1.61031	0.00034471	0.122136	0.342866	0.110373	0.469329
Actinomycetales	Timetree	Average Protein length	59	0.573432	0.13071	0.573432	0.13071	0.101729	0.575336	0.0882881	0.747778
Actinomycetales	Timetree	Average gene length	59	5.56622	6.8184e-14	5.56622	6.8184e-14	0.212712	0.00965203	0.20261	0.0158273
Actinomycetales	Timetree	No of stress genes	59	2.27774	7.6214e-06	2.27774	7.6214e-06	0.162407	0.0892605	0.149356	0.144158
Actinomycetales	Timetree	DNA binding	59	3.84534	1.0545e-09	3.84534	1.0545e-09	0.193627	0.0240787	0.18278	0.0389641
Actinomycetales	Timetree	No of Pseudogenes	59	5.08293	1.0122e-12	5.08293	1.0122e-12	0.238119	0.0025016	0.231576	0.00359366
Actinomycetales	Timetree	repeat containing genes	59	3.42872	1.1083e-08	3.42872	1.1083e-08	0.206542	0.013093	0.205966	0.0134651
Actinomycetales	Timetree	Genes with Minus orientation	59	1.39914	0.00115538	1.39914	0.00115538	0.150271	0.139577	0.139458	0.201794
Actinomycetales	Timetree	Genes with Plus orientation	59	1.62989	0.00030815	1.62989	0.00030815	0.128288	0.286558	0.127559	0.292863
Actinomycetales	Timetree	No of Aquaporin genes	59	4.93039	2.376e-12	4.93039	2.376e-12	0.232644	0.00338969	0.227864	0.00439385
Geodermatophilase	Timetree	Genome size	19	1.62744	0.00023214	1.62744	0.00023214	0.267	0.13353	0.250737	0.183734
Geodermatophilase	Timetree	Gc%	19	0.696011	0.0577524	0.696011	0.0577524	0.188737	0.508365	0.180947	0.563229
Geodermatophilase	Timetree	Gene Count	19	1.99249	2.6975e-05	1.99249	2.6975e-05	0.315684	0.0455006	0.306895	0.0560055
Geodermatophilase	Timetree	Protein Coding Genes	19	2.09294	1.4933e-05	2.09294	1.4933e-05	0.315105	0.0461358	0.299947	0.0657252
Geodermatophilase	Timetree	Average Protein length	19	0.538863	0.144906	0.538863	0.144906	0.152053	0.772481	0.137368	0.866294
Geodermatophilase	Timetree	Average gene length	19	0.589391	0.108842	0.589391	0.108842	0.194684	0.468082	0.179263	0.575342
Geodermatophilase	Timetree	No of stress genes	19	0.461621	0.230058	0.461621	0.230058	0.136158	0.873154	0.119474	0.94929
Geodermatophilase	Timetree	DNA binding	19	0.324492	0.502221	0.324492	0.502221	0.135316	0.877831	0.133105	0.889723
Geodermatophilase	Timetree	No of Pseudogenes	19	0.59959	0.102437	0.59959	0.102437	0.155053	0.751503	0.146579	0.809431
Geodermatophilase	Timetree	repeat containing genes	19	0.534099	0.149174	0.534099	0.149174	0.166316	0.670003	0.185684	0.529613
Geodermatophilase	Timetree	Genes with Minus orientation	19	1.73193	0.0001253	1.73193	0.0001253	0.238895	0.228807	0.242	0.216248
Geodermatophilase	Timetree	Genes with Plus orientation	19	0.390932	0.345702	0.390932	0.345702	0.140368	0.848635	0.129158	0.909493
Geodermatophilase	Timetree	No of Aquaporin genes	19	1.53506	0.00040057	1.53506	0.00040057	0.283789	0.0940165	0.283263	0.0950874
Kineosporiales	Timetree	Genome size	14	1.78591	7.5001e-05	1.78591	7.5001e-05	0.337357	0.0828755	0.487214	0.00261422
Kineosporiales	Timetree	Gc%	14	1.92873	3.1827e-05	1.92873	3.1827e-05	0.323929	0.106235	0.2815	0.217683
Kineosporiales	Timetree	Gene Count	14	1.95015	2.7988e-05	1.95015	2.7988e-05	0.330429	0.0943231	0.486714	0.00265007
Kineosporiales	Timetree	Protein Coding Genes	14	2.05187	1.521e-05	2.05187	1.521e-05	0.3365	0.084225	0.5185	0.0010842
Kineosporiales	Timetree	Average Protein length	14	1.76967	8.2682e-05	1.76967	8.2682e-05	0.310643	0.134468	0.342	0.0758781
Kineosporiales	Timetree	Average gene length	14	1.74589	9.5381e-05	1.74589	9.5381e-05	0.307429	0.142144	0.136714	0.956267
Kineosporiales	Timetree	No of stress genes	14	3.31842	7.9412e-09	3.31842	7.9412e-09	0.427357	0.0120885	0.696214	2.5863e-06
Kineosporiales	Timetree	DNA binding	14	2.87054	1.1407e-07	2.87054	1.1407e-07	0.428643	0.011722	0.624214	3.6949e-05
Kineosporiales	Timetree	No of Pseudogenes	14	2.18292	6.9363e-06	2.18292	6.9363e-06	0.396571	0.024576	0.582286	0.0001521
Kineosporiales	Timetree	repeat containing genes	14	1.7647	8.519e-05	1.7647	8.519e-05	0.3205	0.113005	0.557	0.00034048
Kineosporiales	Timetree	Genes with Minus orientation	14	2.51378	9.5869e-07	2.51378	9.5869e-07	0.344071	0.0729213	0.5615	0.00029577
Kineosporiales	Timetree	Genes with Plus orientation	14	1.62443	0.00019789	1.62443	0.00019789	0.287643	0.197468	0.418429	0.0149318
Kineosporiales	Timetree	No of Aquaporin genes	14	3.051	3.8943e-08	3.051	3.8943e-08	0.433929	0.0103185	0.701143	2.1331e-06
Actinomycetales	16S	Genome size	72	2.74497	5.5506e-07	2.74497	5.5506e-07	0.177319	0.0217095	0.157222	0.0571069
Actinomycetales	16S	Gc%	72	1.03658	0.00939197	1.03658	0.00939197	0.112597	0.32147	0.100917	0.456433
Actinomycetales	16S	Gene Count	72	6.42704	6.2342e-16	6.42704	6.2342e-16	0.246375	0.00032263	0.236181	0.0006547
Actinomycetales	16S	Protein Coding Genes	72	2.78951	4.3129e-07	2.78951	4.3129e-07	0.181264	0.0177126	0.164056	0.0416423
Actinomycetales	16S	Average Protein length	72	13.8053	3.7e-24	13.8053	3.7e-24	0.368944	6.2633e-09	0.3645	1.0011e-08
Actinomycetales	16S	Average gene length	72	6.76712	9.538e-17	6.76712	9.538e-17	0.255514	0.00016678	0.253681	0.00019075
Actinomycetales	16S	No of stress genes	71	4.26768	1.0339e-10	4.26768	1.0339e-10	0.199746	0.00696539	0.190704	0.0114936
Actinomycetales	16S	DNA binding	72	3.61009	4.1829e-09	3.61009	4.1829e-09	0.172153	0.0281486	0.157167	0.0572505
Actinomycetales	16S	No of Pseudogenes	72	18.8781	3.7e-24	18.8781	3.7e-24	0.420625	1.7679e-11	0.418486	2.2887e-11
Actinomycetales	16S	repeat containing genes	72	3.00803	1.2518e-07	3.00803	1.2518e-07	0.181514	0.017483	0.170667	0.030289
Actinomycetales	16S	Genes with Minus orientation	72	3.49915	7.8169e-09	3.49915	7.8169e-09	0.18	0.0189151	0.164292	0.0411805
Actinomycetales	16S	Genes with Plus orientation	72	8.46754	8.5418e-21	8.46754	8.5418e-21	0.303306	3.5777e-06	0.291931	9.4758e-06
Actinomycetales	16S	No of Aquaporin genes	72	8.13046	5.3726e-20	8.13046	5.3726e-20	0.267153	6.9516e-05	0.266514	7.3011e-05
Bifidobacteriales	16S	Genome size	92	6.00049	7.1589e-15	6.00049	7.1589e-15	0.203022	0.0010247	0.192717	0.00216836
Bifidobacteriales	16S	Gc%	92	1.41632	0.00108933	1.41632	0.00108933	0.124337	0.116625	0.11762	0.157187
Bifidobacteriales	16S	Gene Count	92	1.61975	0.00034168	1.61975	0.00034168	0.124163	0.117555	0.118207	0.153244
Bifidobacteriales	16S	Protein Coding Genes	92	1.36861	0.00143002	1.36861	0.00143002	0.120957	0.135812	0.116467	0.165163
Bifidobacteriales	16S	Average Protein length	92	2.09941	2.2335e-05	2.09941	2.2335e-05	0.131783	0.0821511	0.119989	0.141751
Bifidobacteriales	16S	Average gene length	92	1.72534	0.00018728	1.72534	0.00018728	0.127413	0.101158	0.117717	0.156524
Bifidobacteriales	16S	No of stress genes	92	13.4167	3.7e-24	13.4167	3.7e-24	0.310783	3.8954e-08	0.305054	7.4501e-08
Bifidobacteriales	16S	DNA binding	92	0.83562	0.0300827	0.83562	0.0300827	0.0886304	0.465793	0.0807717	0.586383
Bifidobacteriales	16S	No of Pseudogenes	92	9.02426	4.6539e-22	9.02426	4.6539e-22	0.211957	0.00051833	0.203207	0.00101066
Bifidobacteriales	16S	repeat containing genes	92	8.21522	3.7676e-20	8.21522	3.7676e-20	0.208011	0.00070289	0.19875	0.00140477
Bifidobacteriales	16S	Genes with Minus orientation	92	1.01967	0.0104943	1.01967	0.0104943	0.0937283	0.394724	0.0857717	0.508351
Bifidobacteriales	16S	Genes with Plus orientation	92	1.29432	0.00218512	1.29432	0.00218512	0.101489	0.300137	0.0897391	0.449782
Bifidobacteriales	16S	No of Aquaporin genes	92	11.0629	3.7e-24	11.0629	3.7e-24	0.314674	2.4903e-08	0.317489	1.7955e-08
Geodermatophilase	16S	Genome size	45	2.26374	7.8029e-06	2.26374	7.8029e-06	0.2012	0.05252	0.180489	0.106892
Geodermatophilase	16S	Gc%	45	2.55075	1.512e-06	2.55075	1.512e-06	0.179511	0.110327	0.178244	0.114913
Geodermatophilase	16S	Gene Count	45	3.22528	3.2361e-08	3.22528	3.2361e-08	0.253156	0.00628879	0.235956	0.0133987
Geodermatophilase	16S	Protein Coding Genes	45	2.20748	1.0768e-05	2.20748	1.0768e-05	0.196889	0.0612821	0.180489	0.106892
Geodermatophilase	16S	Average Protein length	45	6.1481	2.3101e-15	6.1481	2.3101e-15	0.272422	0.00253027	0.255289	0.00570444
Geodermatophilase	16S	Average gene length	45	5.45084	1.1362e-13	5.45084	1.1362e-13	0.261044	0.00436689	0.247067	0.00826985
Geodermatophilase	16S	No of stress genes	45	1.5942	0.00036324	1.5942	0.00036324	0.1426	0.320054	0.122333	0.511611
Geodermatophilase	16S	DNA binding	45	1.81824	0.00010028	1.81824	0.00010028	0.145244	0.299122	0.125244	0.481029
Geodermatophilase	16S	No of Pseudogenes	45	7.21628	6.1312e-18	7.21628	6.1312e-18	0.296022	0.00075742	0.279378	0.00179184
Geodermatophilase	16S	repeat containing genes	45	0.379048	0.391226	0.379048	0.391226	0.104867	0.706043	0.0889333	0.869163
Geodermatophilase	16S	Genes with Minus orientation	45	2.56019	1.4327e-06	2.56019	1.4327e-06	0.210089	0.0378073	0.1952	0.0650412
Geodermatophilase	16S	Genes with Plus orientation	45	1.61536	0.00032165	1.61536	0.00032165	0.150644	0.259383	0.131422	0.419254
Geodermatophilase	16S	No of Aquaporin genes	45	3.41619	1.0936e-08	3.41619	1.0936e-08	0.207244	0.0420657	0.200956	0.0529862
Geodermatophilase	16S	type of aquaporin genes	15	2.27304	4.3138e-06	2.27304	4.3138e-06	0.364867	0.0370051	0.366333	0.0358347
Actinomycetales	WGS	Genome size	70	2.91102	2.156e-07	2.91102	2.156e-07	0.174657	0.0280629	0.155757	0.0672097
Actinomycetales	WGS	Gc%	70	2.17239	1.427e-05	2.17239	1.427e-05	0.1467	0.09858	0.132271	0.173001
Actinomycetales	WGS	Gene Count	70	2.00594	3.6813e-05	2.00594	3.6813e-05	0.137143	0.144029	0.1183	0.281705
Actinomycetales	WGS	Protein Coding Genes	70	2.02595	3.2847e-05	2.02595	3.2847e-05	0.134243	0.160765	0.115171	0.311672
Actinomycetales	WGS	Average Protein length	70	4.35511	6.3072e-11	4.35511	6.3072e-11	0.195643	0.00946497	0.173543	0.0296278
Actinomycetales	WGS	Average gene length	70	7.42088	2.5815e-18	7.42088	2.5815e-18	0.242557	0.00053386	0.241629	0.00056851
Actinomycetales	WGS	No of stress genes	70	3.1243	6.45e-08	3.1243	6.45e-08	0.162171	0.0505329	0.142486	0.11689
Actinomycetales	WGS	DNA binding	70	1.05009	0.00867545	1.05009	0.00867545	0.1079	0.389559	0.0976429	0.517497
Actinomycetales	WGS	No of Pseudogenes	70	12.4189	3.7e-24	12.4189	3.7e-24	0.297914	8.1308e-06	0.2939	1.1335e-05
Actinomycetales	WGS	repeat containing genes	70	2.75165	5.3179e-07	2.75165	5.3179e-07	0.152971	0.075799	0.1392	0.133032
Actinomycetales	WGS	Genes with Minus orientation	70	1.29933	0.00208091	1.29933	0.00208091	0.1133	0.330623	0.0934143	0.575061
Actinomycetales	WGS	Genes with Plus orientation	70	2.14857	1.6343e-05	2.14857	1.6343e-05	0.149286	0.088576	0.129357	0.192422
Actinomycetales	WGS	No of Aquaporin genes	70	4.39423	5.0653e-11	4.39423	5.0653e-11	0.226843	0.00149784	0.227286	0.0014563
Bifidobacteriales	WGS	Assembly.x	89	1.50157	0.00066832	1.50157	0.00066832	0.133124	0.0855823	0.127764	0.109731
Bifidobacteriales	WGS	ID.x	96	24.5697	3.7e-24	24.5697	3.7e-24	0.381719	1.4564e-12	0.377417	2.7247e-12
Bifidobacteriales	WGS	Genome size	96	7.06764	2.029e-17	7.06764	2.029e-17	0.188177	0.00224534	0.176156	0.00520124
Bifidobacteriales	WGS	Gc%	96	5.04584	1.4436e-12	5.04584	1.4436e-12	0.188708	0.00216074	0.177469	0.00475822
Bifidobacteriales	WGS	Gene Count	96	1.06643	0.00804984	1.06643	0.00804984	0.0925208	0.384418	0.0825313	0.530806
Bifidobacteriales	WGS	Protein Coding Genes	96	1.07642	0.00760319	1.07642	0.00760319	0.101771	0.273645	0.0897187	0.422917
Bifidobacteriales	WGS	Average Protein length	96	1.02705	0.0100816	1.02705	0.0100816	0.0857604	0.480856	0.0726146	0.692654
Bifidobacteriales	WGS	Average gene length	96	0.813394	0.0342224	0.813394	0.0342224	0.0761042	0.635096	0.0781354	0.601673
Bifidobacteriales	WGS	No of stress genes	96	13.542	3.7e-24	13.542	3.7e-24	0.345781	2.1935e-10	0.346865	1.8995e-10
Bifidobacteriales	WGS	DNA binding	96	1.61027	0.00036181	1.61027	0.00036181	0.115042	0.157891	0.102344	0.267586
Bifidobacteriales	WGS	No of Pseudogenes	96	4.29898	9.3074e-11	4.29898	9.3074e-11	0.156281	0.0184712	0.14326	0.0390292
Bifidobacteriales	WGS	repeat containing genes	96	4.16916	1.9244e-10	4.16916	1.9244e-10	0.202563	0.00076392	0.195833	0.00127753
Bifidobacteriales	WGS	Genes with Minus orientation	96	0.449105	0.271893	0.449105	0.271893	0.0582917	0.900367	0.0665625	0.789141
Bifidobacteriales	WGS	Genes with Plus orientation	96	0.651379	0.0865558	0.651379	0.0865558	0.0710208	0.718694	0.0580937	0.902577
Bifidobacteriales	WGS	No of Aquaporin genes	96	10.1179	3.7e-24	10.1179	3.7e-24	0.29075	1.816e-07	0.291552	1.6604e-07
Bifidobacteriales	WGS	Five_to_Ten	84	4.70952	9.1125e-12	4.70952	9.1125e-12	0.187667	0.0054198	0.177298	0.0102286
Bifidobacteriales	WGS	Ten_to_Fifty	84	2.47246	2.6623e-06	2.47246	2.6623e-06	0.146167	0.0554343	0.133988	0.0982706
Bifidobacteriales	WGS	Fifty_to_Hundred	84	2.41803	3.6247e-06	2.41803	3.6247e-06	0.142714	0.0655339	0.130821	0.113114
Bifidobacteriales	WGS	Hundred_and_More	84	2.89841	2.3891e-07	2.89841	2.3891e-07	0.14919	0.0477183	0.135357	0.0923751
Bifidobacteriales	WGS	total number of repeats	84	27.6409	3.7e-24	27.6409	3.7e-24	0.516762	6.8652e-20	0.523464	2.1305e-20
Bifidobacteriales	WGS	total length of repeats	84	2.5227	2.0027e-06	2.5227	2.0027e-06	0.143774	0.0622793	0.130071	0.116889
Bifidobacteriales	WGS	GC_Poor	84	6.85453	6.255e-17	6.85453	6.255e-17	0.212536	0.00101988	0.202762	0.00201561
Bifidobacteriales	WGS	GC_Rich	84	3.1203	6.8233e-08	3.1203	6.8233e-08	0.171405	0.0144409	0.159179	0.0284571
Bifidobacteriales	WGS	Sumation of values from mono to 100&more	96	3.08458	8.5204e-08	3.08458	8.5204e-08	0.146521	0.0325602	0.134729	0.0615088
Bifidobacteriales	WGS	Repeat fraction	48	0.820319	0.0316089	0.820319	0.0316089	0.115458	0.544925	0.101521	0.706226
Geodermatophilase	WGS	Assembly Accession.x	25	0.635501	0.0864442	0.635501	0.0864442	0.17444	0.432874	0.157	0.569377
Geodermatophilase	WGS	Assembly Name.x	47	1.21963	0.00315506	1.21963	0.00315506	0.154	0.215416	0.152723	0.223451
Geodermatophilase	WGS	Acession of 16s.x	17	1.34429	0.00118026	1.34429	0.00118026	0.269412	0.169854	0.258118	0.207846
Geodermatophilase	WGS	Genome size	47	0.564064	0.136557	0.564064	0.136557	0.0922553	0.819067	0.088234	0.858134
Geodermatophilase	WGS	Gc%	47	2.46087	2.5551e-06	2.46087	2.5551e-06	0.184	0.0832248	0.183681	0.0841468
Geodermatophilase	WGS	Gene Count	47	2.04726	2.7211e-05	2.04726	2.7211e-05	0.186979	0.075023	0.182787	0.0867741
Geodermatophilase	WGS	Protein Coding Genes	47	0.752661	0.0466404	0.752661	0.0466404	0.127468	0.430428	0.120638	0.501467
Geodermatophilase	WGS	Average Protein length	47	9.21844	1.0659e-22	9.21844	1.0659e-22	0.329511	7.4634e-05	0.325404	9.6076e-05
Geodermatophilase	WGS	Average gene length	47	8.75851	1.3133e-21	8.75851	1.3133e-21	0.299234	0.00044595	0.295064	0.00056281
Geodermatophilase	WGS	No of stress genes	47	0.652216	0.0833398	0.652216	0.0833398	0.105766	0.669766	0.0864894	0.873869
Geodermatophilase	WGS	DNA binding	47	0.415914	0.320108	0.415914	0.320108	0.0785957	0.933842	0.0717021	0.969227
Geodermatophilase	WGS	No of Pseudogenes	47	9.87197	3.7e-24	9.87197	3.7e-24	0.353766	1.5741e-05	0.347362	2.3997e-05
Geodermatophilase	WGS	repeat containing genes	47	0.893945	0.0206282	0.893945	0.0206282	0.113532	0.580403	0.0924681	0.816903
Geodermatophilase	WGS	Genes with Minus orientation	47	1.96509	4.3568e-05	1.96509	4.3568e-05	0.187702	0.0731378	0.196574	0.0531017
Geodermatophilase	WGS	Genes with Plus orientation	47	1.43494	0.00091389	1.43494	0.00091389	0.137043	0.341129	0.117489	0.535926
Geodermatophilase	WGS	No of Aquaporin genes	47	2.4256	3.1255e-06	2.4256	3.1255e-06	0.21217	0.0291835	0.212681	0.028595
Geodermatophilase	WGS	type of aquaporin genes	16	2.77854	2.2846e-07	2.77854	2.2846e-07	0.340875	0.0487321	0.344	0.0455095
