## Supplementary Table 9 (ST9) for "Independent evolutionary trajectories of genomic repeats and non–repeat genome features in Actinomycetota"

### Sheet: Sheet1
Order	Tree	Predictor	Coefficient	P_value	Abs_Coeff	Significance
Mycobacteriales	Timetree	Gc%	-0.0578954	0.492216	0.0578954	p >= 0.05
Mycobacteriales	Timetree	Gene Count	1.99845	0	1.99845	p < 0.05
Mycobacteriales	Timetree	Protein Coding Genes	1.99641	0	1.99641	p < 0.05
Mycobacteriales	Timetree	Average Protein length	0.119149	0.0159256	0.119149	p < 0.05
Mycobacteriales	Timetree	Average gene length	0.0667941	0.145721	0.0667941	p >= 0.05
Mycobacteriales	Timetree	total length of repeats	0.0314642	0.753258	0.0314642	p >= 0.05
Mycobacteriales	Timetree	GC_Poor	0.0921471	0.443343	0.0921471	p >= 0.05
Mycobacteriales	Timetree	GC_Rich	-0.0135974	0.901238	0.0135974	p >= 0.05
Bifidobacteriales	Timetree	Gc%	254203	0.0106205	254203	p < 0.05
Bifidobacteriales	Timetree	Protein Coding Genes	484743	3.16e-10	484743	p < 0.05
Bifidobacteriales	Timetree	GC_Poor	-11574.1	0.926989	11574.1	p >= 0.05
Acidimicrobiales	Timetree	Gene Count	1.88056e+08	0	1.88056e+08	p < 0.05
Acidimicrobiales	Timetree	Protein Coding Genes	1.86003e+08	2.57e-171	1.86003e+08	p < 0.05
Acidimicrobiales	Timetree	Average gene length	1.87155e+08	1.65e-244	1.87155e+08	p < 0.05
Actinomycetales	Timetree	Gc%	0.246111	3.11e-05	0.246111	p < 0.05
Actinomycetales	Timetree	Gene Count	0.465887	1.35e-167	0.465887	p < 0.05
Actinomycetales	Timetree	Protein Coding Genes	0.467894	1.2e-178	0.467894	p < 0.05
Actinomycetales	Timetree	Average Protein length	-0.0562058	0.2089	0.0562058	p >= 0.05
Actinomycetales	Timetree	Average gene length	0.0114778	0.760403	0.0114778	p >= 0.05
Actinomycetales	Timetree	total length of repeats	0.182164	0.00195024	0.182164	p < 0.05
Actinomycetales	Timetree	GC_Poor	-0.102106	0.473885	0.102106	p >= 0.05
Actinomycetales	Timetree	GC_Rich	0.161392	0.0364383	0.161392	p < 0.05
Geodermatophilase	Timetree	Gc%	-75675.2	0.37855	75675.2	p >= 0.05
Geodermatophilase	Timetree	Average Protein length	-243180	0.000253708	243180	p < 0.05
Geodermatophilase	Timetree	total length of repeats	-212559	0.157916	212559	p >= 0.05
Geodermatophilase	Timetree	GC_Rich	-237043	0.0974496	237043	p >= 0.05
Glycomycetales	Timetree	Gc%	0.442574	0.0321924	0.442574	p < 0.05
Glycomycetales	Timetree	Gene Count	0.792994	4.56e-78	0.792994	p < 0.05
Glycomycetales	Timetree	Protein Coding Genes	0.798594	8.62e-89	0.798594	p < 0.05
Glycomycetales	Timetree	Average Protein length	0.251284	0.297977	0.251284	p >= 0.05
Glycomycetales	Timetree	Average gene length	0.296631	0.221157	0.296631	p >= 0.05
Jiangellales	Timetree	Gc%	0.935556	0.00232252	0.935556	p < 0.05
Jiangellales	Timetree	Gene Count	1.1131	9.4e-92	1.1131	p < 0.05
Jiangellales	Timetree	Protein Coding Genes	1.11488	2.01e-96	1.11488	p < 0.05
Jiangellales	Timetree	Average Protein length	0.543564	0.191246	0.543564	p >= 0.05
Jiangellales	Timetree	Average gene length	0.650532	0.117811	0.650532	p >= 0.05
Kineosporiales	Timetree	Gc%	-1.08726	0.00662323	1.08726	p < 0.05
Kineosporiales	Timetree	Gene Count	1.76375	4.49e-107	1.76375	p < 0.05
Kineosporiales	Timetree	Protein Coding Genes	1.75255	9.45e-130	1.75255	p < 0.05
Kineosporiales	Timetree	Average Protein length	0.078711	0.715918	0.078711	p >= 0.05
Kineosporiales	Timetree	Average gene length	0.065396	0.739406	0.065396	p >= 0.05
Actinomycetales	16S	Gc%	0.175312	0.000181481	0.175312	p < 0.05
Actinomycetales	16S	Gene Count	0.444963	6.14e-188	0.444963	p < 0.05
Actinomycetales	16S	Protein Coding Genes	0.46356	2.48e-308	0.46356	p < 0.05
Actinomycetales	16S	Average Protein length	-0.0553706	0.0551238	0.0553706	p >= 0.05
Actinomycetales	16S	Average gene length	-0.0111948	0.676578	0.0111948	p >= 0.05
Actinomycetales	16S	total length of repeats	0.197922	0.00216766	0.197922	p < 0.05
Actinomycetales	16S	GC_Poor	-0.028002	0.709261	0.028002	p >= 0.05
Actinomycetales	16S	GC_Rich	0.191038	0.00594545	0.191038	p < 0.05
Bifidobacteriales	16S	Protein Coding Genes	468838	0	468838	p < 0.05
Bifidobacteriales	16S	total length of repeats	58806.3	0.39923	58806.3	p >= 0.05
Bifidobacteriales	16S	GC_Poor	-190058	0.00314005	190058	p < 0.05
Geodermatophilase	16S	Average Protein length	-80269.5	0.193035	80269.5	p >= 0.05
Glycomycetales	16S	Gc%	0.258627	0.0579298	0.258627	p >= 0.05
Glycomycetales	16S	Gene Count	0.61696	5.07e-246	0.61696	p < 0.05
Glycomycetales	16S	Protein Coding Genes	0.618795	5.48e-210	0.618795	p < 0.05
Glycomycetales	16S	Average Protein length	-0.0360786	0.82955	0.0360786	p >= 0.05
Glycomycetales	16S	Average gene length	-0.0259648	0.874391	0.0259648	p >= 0.05
Glycomycetales	16S	total length of repeats	0.0642699	0.698129	0.0642699	p >= 0.05
Glycomycetales	16S	GC_Poor	0.0377964	0.821297	0.0377964	p >= 0.05
Glycomycetales	16S	GC_Rich	0.0172276	0.918327	0.0172276	p >= 0.05
Jiangellales	16S	Gc%	0.425775	0.266397	0.425775	p >= 0.05
Jiangellales	16S	Gene Count	0.831563	2.8e-48	0.831563	p < 0.05
Jiangellales	16S	Protein Coding Genes	0.855328	3.01e-125	0.855328	p < 0.05
Jiangellales	16S	Average Protein length	0.0167391	0.925909	0.0167391	p >= 0.05
Jiangellales	16S	Average gene length	0.0385983	0.828942	0.0385983	p >= 0.05
Jiangellales	16S	total length of repeats	0.355224	0.0157824	0.355224	p < 0.05
Kineosporiales	16S	Gc%	-1.04174	0.000277086	1.04174	p < 0.05
Kineosporiales	16S	Gene Count	1.63826	1.92e-161	1.63826	p < 0.05
Kineosporiales	16S	Protein Coding Genes	1.67669	4.50993e-319	1.67669	p < 0.05
Kineosporiales	16S	Average Protein length	0.347471	0.192232	0.347471	p >= 0.05
Kineosporiales	16S	Average gene length	0.280174	0.263996	0.280174	p >= 0.05
Kineosporiales	16S	total length of repeats	1.27063	0.229743	1.27063	p >= 0.05
Kineosporiales	16S	GC_Rich	0.794259	0.517374	0.794259	p >= 0.05
Nakamuralles	16S	Gc%	0.428125	0.100613	0.428125	p >= 0.05
Nakamuralles	16S	Gene Count	0.847751	2e-148	0.847751	p < 0.05
Nakamuralles	16S	Protein Coding Genes	0.847658	9.79e-146	0.847658	p < 0.05
Nakamuralles	16S	Average Protein length	0.298455	0.290635	0.298455	p >= 0.05
Nakamuralles	16S	Average gene length	0.356539	0.192989	0.356539	p >= 0.05
Nakamuralles	16S	total length of repeats	-0.147194	0.624709	0.147194	p >= 0.05
Catenulisporales	16S	Gc%	-0.479431	0.420216	0.479431	p >= 0.05
Catenulisporales	16S	Gene Count	1.76513	4.01e-58	1.76513	p < 0.05
Catenulisporales	16S	Protein Coding Genes	1.79002	9.05e-82	1.79002	p < 0.05
Catenulisporales	16S	Average Protein length	0.761888	0.140091	0.761888	p >= 0.05
Catenulisporales	16S	Average gene length	0.606024	0.289738	0.606024	p >= 0.05
Catenulisporales	16S	total length of repeats	-0.126164	0.639104	0.126164	p >= 0.05
Frankiales	16S	Gc%	0.236091	0.3737	0.236091	p >= 0.05
Frankiales	16S	Gene Count	1.24904	6.27e-44	1.24904	p < 0.05
Frankiales	16S	Protein Coding Genes	1.30472	6.17e-164	1.30472	p < 0.05
Frankiales	16S	Average Protein length	0.216723	0.401984	0.216723	p >= 0.05
Frankiales	16S	Average gene length	0.238527	0.332418	0.238527	p >= 0.05
Frankiales	16S	total length of repeats	0.0753611	0.842976	0.0753611	p >= 0.05
Frankiales	16S	GC_Poor	0.440222	0.313144	0.440222	p >= 0.05
Frankiales	16S	GC_Rich	0.0884117	0.789457	0.0884117	p >= 0.05
Acidimicrobiales	16S	Gc%	-275488	0.606898	275488	p >= 0.05
Acidimicrobiales	16S	Average gene length	438965	0.256145	438965	p >= 0.05
Acidimicrobiales	16S	total length of repeats	194278	0.586112	194278	p >= 0.05
Acidimicrobiales	16S	GC_Poor	-329245	0.343675	329245	p >= 0.05
Acidimicrobiales	16S	GC_Rich	318834	0.360366	318834	p >= 0.05
Actinomycetales	WGS	Gc%	0.258652	1.1e-15	0.258652	p < 0.05
Actinomycetales	WGS	Gene Count	0.462638	4.84e-273	0.462638	p < 0.05
Actinomycetales	WGS	Protein Coding Genes	0.465917	0	0.465917	p < 0.05
Actinomycetales	WGS	Average Protein length	-0.0620924	0.0629458	0.0620924	p >= 0.05
Actinomycetales	WGS	Average gene length	0.00617727	0.861254	0.00617727	p >= 0.05
Actinomycetales	WGS	total length of repeats	0.141678	0.0226764	0.141678	p < 0.05
Actinomycetales	WGS	GC_Poor	-0.0223748	0.676675	0.0223748	p >= 0.05
Actinomycetales	WGS	GC_Rich	0.144098	0.0348714	0.144098	p < 0.05
Bifidobacteriales	WGS	Gene Count	460689	0	460689	p < 0.05
Bifidobacteriales	WGS	Average gene length	-69532.2	0.264395	69532.2	p >= 0.05
Bifidobacteriales	WGS	GC_Rich	37261.2	0.207338	37261.2	p >= 0.05
Geodermatophilase	WGS	Gc%	104115	0.0775587	104115	p >= 0.05
Geodermatophilase	WGS	Gene Count	383174	1.06e-35	383174	p < 0.05
Geodermatophilase	WGS	Average Protein length	12192.9	0.704407	12192.9	p >= 0.05
Geodermatophilase	WGS	Average gene length	11669.1	0.716113	11669.1	p >= 0.05
Geodermatophilase	WGS	total length of repeats	90846.8	0.514964	90846.8	p >= 0.05
Geodermatophilase	WGS	GC_Poor	-340511	3.64e-11	340511	p < 0.05
Glycomycetales	WGS	Gc%	0.243573	0.0712117	0.243573	p >= 0.05
Glycomycetales	WGS	Gene Count	0.59422	5.04e-230	0.59422	p < 0.05
Glycomycetales	WGS	Protein Coding Genes	0.598761	2.89e-222	0.598761	p < 0.05
Glycomycetales	WGS	Average Protein length	-0.00489778	0.971899	0.00489778	p >= 0.05
Glycomycetales	WGS	Average gene length	-0.0207283	0.874712	0.0207283	p >= 0.05
Glycomycetales	WGS	total length of repeats	0.0642699	0.698129	0.0642699	p >= 0.05
Glycomycetales	WGS	GC_Poor	0.0379152	0.824933	0.0379152	p >= 0.05
Glycomycetales	WGS	GC_Rich	0.0172276	0.918327	0.0172276	p >= 0.05
Jiangellales	WGS	Gc%	0.420432	0.269049	0.420432	p >= 0.05
Jiangellales	WGS	Gene Count	0.831563	2.8e-48	0.831563	p < 0.05
Jiangellales	WGS	Protein Coding Genes	0.852276	3.25e-126	0.852276	p < 0.05
Jiangellales	WGS	Average Protein length	-0.0303274	0.818296	0.0303274	p >= 0.05
Jiangellales	WGS	Average gene length	-0.0189353	0.887703	0.0189353	p >= 0.05
Jiangellales	WGS	total length of repeats	0.202788	0.302551	0.202788	p >= 0.05
Kineosporiales	WGS	Gc%	-0.818322	0.00104641	0.818322	p < 0.05
Kineosporiales	WGS	Gene Count	1.53219	3.71e-140	1.53219	p < 0.05
Kineosporiales	WGS	Protein Coding Genes	1.56541	5.86e-252	1.56541	p < 0.05
Kineosporiales	WGS	Average Protein length	0.0364509	0.879225	0.0364509	p >= 0.05
Kineosporiales	WGS	Average gene length	0.0293379	0.893892	0.0293379	p >= 0.05
Kineosporiales	WGS	total length of repeats	0.49248	0.119451	0.49248	p >= 0.05
Kineosporiales	WGS	GC_Rich	0.392808	0.213162	0.392808	p >= 0.05
Nakamuralles	WGS	Gc%	0.379058	0.138459	0.379058	p >= 0.05
Nakamuralles	WGS	Gene Count	0.827861	4.18e-217	0.827861	p < 0.05
Nakamuralles	WGS	Protein Coding Genes	0.827596	1.06e-169	0.827596	p < 0.05
Nakamuralles	WGS	Average Protein length	0.258972	0.326067	0.258972	p >= 0.05
Nakamuralles	WGS	Average gene length	0.31098	0.22695	0.31098	p >= 0.05
Nakamuralles	WGS	total length of repeats	-0.15095	0.635227	0.15095	p >= 0.05
Catenulisporales	WGS	Gc%	-0.479431	0.420216	0.479431	p >= 0.05
Catenulisporales	WGS	Gene Count	1.76513	4.01e-58	1.76513	p < 0.05
Catenulisporales	WGS	Protein Coding Genes	1.79002	9.05e-82	1.79002	p < 0.05
Catenulisporales	WGS	Average Protein length	0.761888	0.140091	0.761888	p >= 0.05
Catenulisporales	WGS	Average gene length	0.606024	0.289738	0.606024	p >= 0.05
Catenulisporales	WGS	total length of repeats	-0.126164	0.639104	0.126164	p >= 0.05
Frankiales	WGS	Gc%	0.419998	0.0135429	0.419998	p < 0.05
Frankiales	WGS	Gene Count	1.39089	3.98e-79	1.39089	p < 0.05
Frankiales	WGS	Protein Coding Genes	1.40914	8.06e-213	1.40914	p < 0.05
Frankiales	WGS	Average Protein length	0.0867204	0.606622	0.0867204	p >= 0.05
Frankiales	WGS	Average gene length	0.0689976	0.642341	0.0689976	p >= 0.05
Frankiales	WGS	total length of repeats	-0.00673309	0.976962	0.00673309	p >= 0.05
Frankiales	WGS	GC_Poor	0.416574	0.494316	0.416574	p >= 0.05
Frankiales	WGS	GC_Rich	0.234272	0.573007	0.234272	p >= 0.05
Acidimicrobiales	WGS	Protein Coding Genes	1.13032e+06	4.03e-10	1.13032e+06	p < 0.05
Acidimicrobiales	WGS	Average gene length	702294	0.00378428	702294	p < 0.05
